# Generation of SARS-CoV-2 S1 spike glycoprotein putative antigenic epitopes in vitro by intracellular aminopeptidases

**DOI:** 10.1101/2020.06.22.164681

**Authors:** George Stamatakis, Martina Samiotaki, Anastasia Mpakali, George Panayotou, Efstratios Stratikos

**Affiliations:** Biomedical Sciences Research Center “Alexander Fleming”, Vari, Attica, Greece; National Centre for Scientific Research “Demokritos”, Agia Paraskevi, Attica, Greece

**Keywords:** Enzyme, Antigen, Peptide, Immune system, Aminopeptidase, Epitope, SARS-CoV-2, COVID-19, HLA, LC-MS/MS

## Abstract

Presentation of antigenic peptides by MHCI is central to cellular immune responses against viral pathogens. While adaptive immune responses versus SARS-CoV-2 can be of critical importance to both recovery and vaccine efficacy, how protein antigens from this pathogen are processed to generate antigenic peptides is largely unknown. Here, we analyzed the proteolytic processing of overlapping precursor peptides spanning the entire sequence of the S1 spike glycoprotein of SARS-CoV-2, by three key enzymes that generate antigenic peptides, aminopeptidases ERAP1, ERAP2 and IRAP. All enzymes generated shorter peptides with sequences suitable for binding onto HLA alleles, but with distinct specificity fingerprints. ERAP1 was the most efficient in generating peptides 8-11 residues long, the optimal length for HLA binding, while IRAP was the least efficient. The combination of ERAP1 with ERAP2 greatly limited the variability of peptide sequences produced. Less than 7% of computationally predicted epitopes were found to be produced experimentally, suggesting that aminopeptidase processing may constitute a significant filter to epitope presentation. These experimentally generated putative epitopes could be prioritized for SARS-CoV-2 immunogenicity studies and vaccine design. We furthermore propose that this *in vitro* trimming approach could constitute a general filtering method to enhance the prediction robustness for viral antigenic epitopes.
