## Supplemental Table 1 for "Generation of SARS-CoV-2 S1 spike glycoprotein putative antigenic epitopes in vitro by intracellular aminopeptidases"

### Sheet: Sheet1
ERAP1	sequence	length	best.MSi	ERAP2	sequence	length	best.Msi	ERAP1/ERAP2	sequence	length	best.Msi	IRAP	sequence	length	best.MSi
	KFLPFQQF	8	0.0114		EVFNATRF	8	0.0023		LPFFSNVT	8	0.0842002		EVFNATRF	8	0.0023
	VYYPDKVF	8	0.0114		VLNDILSR	8	0.0117		LQELGKYE	8	1.3331		VLNDILSR	8	0.0117
	GYLQPRTF	8	0.0485001		YRFNGIGV	8	0.0603042		SGWTFGAG	8	2.3072		GYLQPRTF	8	0.0215001
	YRFNGIGV	8	0.0497686		DAGFIKQY	8	0.0782002		NQKLIANQF	9	3.01151		DAGFIKQY	8	0.0485001
	NLREFVFK	8	0.0603043		ILSRLDKV	8	0.0842002		VLHSTQDLF	9	3.15251		NYNYLYRL	8	0.0926893
	DAGFIKQY	8	0.0782002		FKEELDKY	8	0.1031		VGYLQPRTF	9	3.68001		YADSFVIR	8	0.1031
	ATRFASVY	8	0.0842002		IEDLLFNK	8	0.1236		NGIGVTQNV	9	4.35866		GAGAALQI	8	0.175
	GVYYPDKV	8	0.0893002		LPQGFSAL	8	0.13716		AGFIKQYGD	9	5.5887		APHGVVFL	8	0.206301
	LPQGFSAL	8	0.1031		TRFQTLLA	8	0.206301		DPLQPELDS	9	5.99047		NIDGYFKI	8	0.250505
	YADSFVIR	8	0.104935		YADSFVIR	8	0.2373		DLQELGKYE	9	7.07871		QLTPTWRV	8	0.316101
	NYKLPDDF	8	0.1052		APHGVVFL	8	0.2438		AGTITSGWT	9	8.21172		TTDNTFVS	8	0.391912
	NFYEPQII	8	0.202767		ALGKLQDV	8	0.250248		DPQTLEILDI	10	9.44732		EPLVDLPI	8	0.475963
	NIDGYFKI	8	0.207402		QLTPTWRV	8	0.346474		ENQKLIANQF	10	9.45854		YGVSPTKL	8	0.483384
	ALGKLQDV	8	0.250505		LYENQKLI	8	0.382701		DPFLGVYYHK	10	9.61513		LPFQQFGR	8	0.492501
	FVIRGDEV	8	0.316101		EPLVDLPI	8	0.391301		DRLITGRLQS	10	9.70132		NITRFQTL	8	0.524957
	QLTPTWRV	8	0.343101		QKLIANQF	8	0.406201		DSFVIRGDEV	10	9.79813		SKTQSLLI	8	0.569602
	LYENQKLI	8	0.385801		LPFQQFGR	8	0.473201		TPTWRVYSTG	10	11.6924		AISSVLND	8	0.606001
	TVYDPLQP	8	0.424157		GIGVTQNV	8	0.489501		AIGKIQDSLS	10	12.311		LPFFSNVT	8	0.648001
	HFPREGVF	8	0.473201		TPCSFGGV	8	0.492501		IEDLLFNKVT	10	12.7319		VVNIQKEI	8	0.678548
	FEYVSQPF	8	0.483384		TLLALHRS	8	0.503601		SFELLHAPAT	10	15.4146		ALDPLSET	8	0.775928
	QKLIANQF	8	0.492501		LHSTQDLF	8	0.606001		DAGFIKQYGD	10	16.6085		LPLVSSQC	8	0.787202
	SLLIVNNA	8	0.503601		AISSVLND	8	0.661001		SPDVDLGDISG	11	17.2896		GINITRFQ	8	0.832502
	YGVSPTKL	8	0.557401		LPFFSNVT	8	0.664101		LKYNENGTITD	11	18.9733		ESIVRFPN	8	0.844371
	VGYQPYRV	8	0.567601		IPIGAGIC	8	0.678548		QPTESIVRFPN	11	21.1358		SLQTYVTQ	8	0.885015
	LPFQQFGR	8	0.648001		ALDPLSET	8	0.775928		TQQLIRAAEIR	11	21.4044		GFQPTNGV	8	0.958002
	THWFVTQR	8	0.661001		LPLVSSQC	8	0.787202		LPIGINITRFQ	11	23.9942		SNFGAISS	8	1.095
	SQPFLMDL	8	0.664101		GINITRFQ	8	0.794202		LPPLLTDEMIA	11	26.7195		TPINLVRD	8	1.15431
	SKTQSLLI	8	0.667301		LIRAAEIR	8	0.817902		PPAYTNSFTRG	11	28.3894		YNYKLPDD	8	1.16447
	VLSFELLH	8	0.707001		TPTWRVYS	8	0.829402		QPFLMDLEGKQ	11	30.1219		ALLAGTIT	8	1.18877
	NKCVNFNF	8	0.787202		DPLQPELD	8	0.832502		FGRDIADTTDA	11	47.9751		ELLHAPAT	8	1.2095
	ANQFNSAI	8	0.817902		VQPTESIV	8	0.844371		VAKNLNESLID	11	60.0321		LQELGKYE	8	1.23706
	VTQQLIRA	8	0.829402		TPINLVRD	8	0.865384						NPVLPFND	8	1.23847
	LPFFSNVT	8	0.832502		EFQFCNDP	8	0.933562						NKKFLPFQ	8	1.2936
	VVNIQKEI	8	0.84352		SPDVDLGD	8	1.0944						PGQTGKIA	8	1.2952
	IPFAMQMA	8	0.844371		ELLHAPAT	8	1.095						WFHAIHVS	8	1.3061
	WMESEFRV	8	0.854101		LQELGKYE	8	1.10909						GTITSGWT	8	1.32538
	QYTSALLA	8	0.880802		DYSVLYNS	8	1.12069						DFGGFNFS	8	1.3716
	SLQTYVTQ	8	0.888602		NGLTVLPP	8	1.15431						PLQPELDS	8	1.38992
	HLMSFPQS	8	0.926902		NKKFLPFQ	8	1.16447						HADQLTPTW	9	1.4438
	ALLAGTIT	8	0.959102		PGQTGKIA	8	1.23706						TLADAGFIK	9	1.44891
	ELLHAPAT	8	1.03636		GFIKQYGD	8	1.2882						GVYYPDKVF	9	1.54792
	QKEIDRLN	8	1.10906		DGVYFAST	8	1.2952						ALNTLVKQL	9	1.5528
	NGLTVLPP	8	1.10909		GTITSGWT	8	1.3061						VLYENQKLI	9	1.5634
	WFHAIHVS	8	1.16447		SGWTFGAG	8	1.3144						LPPAYTNSF	9	1.62902
	GTITSGWT	8	1.18877		PVSMTKTS	8	1.31733						QPRTFLLKY	9	1.82063
	NFNFNGLT	8	1.2095		TFKCYGVS	8	1.3331						GEVFNATRF	9	1.83281
	EFRVYSSA	8	1.23706		GRLQSLQTY	9	1.41708						GNYNYLYRL	9	1.979
	VRFPNITNL	9	1.3144		NQKLIANQF	9	1.4438						NATRFASVY	9	2.00231
	GRLQSLQTY	9	1.31733		QRNFYEPQI	9	1.44891						YVTQQLIRA	9	2.01986
	NQKLIANQF	9	1.3658		LGAENSVAY	9	1.51958						TVLPPLLTD	9	2.03689
	TLADAGFIK	9	1.3716		TPINLVRDL	9	1.54792						LPIGINITR	9	2.0805
	GVYYPDKVF	9	1.38992		VLYENQKLI	9	1.62902						VLHSTQDLF	9	2.18401
	SVLNDILSR	9	1.4235		LPPAYTNSF	9	1.64266						GTHWFVTQR	9	2.19925
	TPINLVRDL	9	1.51958		DILSRLDKV	9	1.82063						TGKIADYNY	9	2.23007
	KNIDGYFKI	9	1.54792		QPRTFLLKY	9	1.83281						HLMSFPQSA	9	2.24445
	VLYENQKLI	9	1.5491		TTEILPVSM	9	1.979						VQIDRLITG	9	2.3072
	VYADSFVIR	9	1.6404		DVVIGIVNN	9	2.00231						VGYLQPRTF	9	2.32668
	SIIAYTMSL	9	1.64266		GNYNYLYRL	9	2.0805						AGAALQIPF	9	2.4142
	DILSRLDKV	9	1.82063		NATRFASVY	9	2.1855						FLLKYNENG	9	2.42261
	QPRTFLLKY	9	2.00231		YVTQQLIRA	9	2.18771						GGNYNYLYR	9	2.425
	GEVFNATRF	9	2.01986		VLHSTQDLF	9	2.23021						SEFRVYSSA	9	2.55201
	TTEILPVSM	9	2.03689		GTHWFVTQR	9	2.24445						DQLTPTWRV	9	2.62966
	LEPLVDLPI	9	2.0805		VGYLQPRTF	9	2.27963						VEAEVQIDR	9	2.64108
	NATRFASVY	9	2.23021		TFEYVSQPF	9	2.3072						LNDILSRLD	9	2.67101
	YVTQQLIRA	9	2.24445		LPPLLTDEM	9	2.32668						AYRFNGIGV	9	2.90511
	TVLPPLLTD	9	2.3072		SQILPDPSK	9	2.4469						SLQTYVTQQ	9	2.97491
	VLHSTQDLF	9	2.3117		IRGWIFGTT	9	2.55201						TPPIKDFGG	9	3.01151
	GTHWFVTQR	9	2.3142		SEFRVYSSA	9	2.61892						GFSALEPLV	9	3.03497
	HLMSFPQSA	9	2.32668		DQLTPTWRV	9	2.64108						PFNDGVYFA	9	3.05402
	VIKVCEFQF	9	2.4004		SALGKLQDV	9	2.74761						YNYKLPDDF	9	3.05856
	VQIDRLITG	9	2.42261		IVNNATNVV	9	2.96781						FVTQRNFYE	9	3.09281
	VGYLQPRTF	9	2.55201		TPPIKDFGG	9	3.01151						FELLHAPAT	9	3.29291
	SVVNIQKEI	9	2.61892		FELLHAPAT	9	3.02421						DPFLGVYYH	9	3.37601
	TFEYVSQPF	9	2.62966		NTVYDPLQP	9	3.05856						PDKVFRSSV	9	3.58161
	DLPQGFSAL	9	2.67101		DPFLGVYYH	9	3.09281						TESIVRFPN	9	3.6446
	NTSNQVAVL	9	2.75973		YKLPDDFTG	9	3.15251						QLIRAAEIR	9	3.65532
	GINASVVNI	9	2.77171		QLIRAAEIR	9	3.20259						NGIGVTQNV	9	3.68001
	KNLREFVFK	9	2.82131		GAALQIPFA	9	3.58161						TPGTNTSNQ	9	3.76948
	LDSKTQSLL	9	2.90511		TAGAAAYYV	9	3.65182						EFVFKNIDG	9	3.87009
	AQYTSALLA	9	3.01151		NGIGVTQNV	9	3.68001						LPFQQFGRD	9	3.93941
	DSKTQSLLI	9	3.09281		GAISSVLND	9	3.72751						SFGGVSVIT	9	4.00356
	SEFRVYSSA	9	3.12381		LHVTYVPAQ	9	3.74551						FNGLTGTGV	9	4.11106
	DQLTPTWRV	9	3.15251		AGFIKQYGD	9	3.82881						GFNFSQILP	9	4.12211
	NVLYENQKL	9	3.20259		LPFQQFGRD	9	3.93941						PTWRVYSTG	9	4.21081
	SALGKLQDV	9	3.21441		SASFSTFKC	9	3.9399						FNSAIGKIQ	9	4.24036
	SWMESEFRV	9	3.46165		FNGLTVLPP	9	4.07396						SNKKFLPFQ	9	4.35866
	IVNNATNVV	9	3.48791		DPLQPELDS	9	4.08141						SSNFGAISS	9	4.36041
	SIAIPTNFT	9	3.57153		FNGLTGTGV	9	4.09441						DAGFIKQYG	9	4.42651
	SFVIRGDEV	9	3.63042		PTWRVYSTG	9	4.1064						DLQELGKYE	9	4.72041
	FLPFQQFGR	9	3.63318		FNSAIGKIQ	9	4.24036						LNTLVKQLS	9	4.74377
	RVQPTESIV	9	3.6446		LGKYEQYIK	9	4.35866						AGTITSGWT	9	4.87161
	AYRFNGIGV	9	3.65182		DAGFIKQYG	9	4.36041						TSGWTFGAG	9	4.9712
	KFLPFQQFG	9	3.6684		DLQELGKYE	9	4.42479						SFELLHAPA	9	4.97544
	RNFYEPQII	9	3.67111		IGKIQDSLS	9	4.72041						LADAGFIKQY	10	4.99682
	IANQFNSAI	9	3.68001		AGTITSGWT	9	4.74377						YPDKVFRSSV	10	5.0938
	SLQTYVTQQ	9	3.76948		TSGWTFGAG	9	4.79655						QRNFYEPQII	10	5.25919
	TPPIKDFGG	9	4.24374		VKQLSSNFG	9	4.82665						NVYADSFVIR	10	5.33344
	HTPINLVRD	9	4.24841		SLGAENSVAY	10	5.05191						EELDKYFKNH	10	5.55577
	FVTQRNFYE	9	4.33648		LPIGINITRF	10	5.06736						TGRLQSLQTY	10	5.70071
	FELLHAPAT	9	4.35866		DPLSETKCTL	10	5.15711						VTLADAGFIK	10	5.73321
	QVAVLYQDV	9	4.38531		GINITRFQTL	10	5.4724						DGYFKIYSKH	10	5.75063
	NTVYDPLQP	9	4.43501		QPYRVVVLSF	10	5.49836						FPREGVFVSN	10	5.75801
	PDKVFRSSV	9	4.53035		YPDKVFRSSV	10	5.5887						TYVTQQLIRA	10	5.96179
	VGYQPYRVV	9	4.59831		GVLTESNKKF	10	5.73321						SVLHSTQDLF	10	5.99047
	VTQQLIRAA	9	4.79736		DPLQPELDSF	10	5.75063						YVGYLQPRTF	10	6.09271
	TWFHAIHVS	9	4.83871		QRNFYEPQII	10	5.85111						QSAPHGVVFL	10	6.10026
	GAALQIPFA	9	4.85951		EELDKYFKNH	10	5.96179						FTVEKGIYQT	10	6.12313
	TAGAAAYYV	9	4.87371		LPFQQFGRDI	10	5.99047						TLDSKTQSLL	10	6.39501
	NGIGVTQNV	9	4.99742		TGRLQSLQTY	10	6.10026						TDAVRDPQTL	10	6.5331
	NAQALNTLV	9	5.09742		DGYFKIYSKH	10	6.1373						QLIRAAEIRA	10	6.61941
	STFKCYGVS	9	5.19201		SRLDKVEAEV	10	6.23821						WTFGAGAALQ	10	6.79874
	QLPPAYTNS	9	5.57271		FKNIDGYFKI	10	6.25661						IADYNYKLPD	10	6.84621
	FNKVTLADA	9	5.57581		TYVTQQLIRA	10	6.39131						DPFLGVYYHK	10	6.93992
	LPFQQFGRD	9	5.5887		DITPCSFGGV	10	6.39501						AGAALQIPFA	10	7.04371
	YHLMSFPQS	9	5.62404		YVGYLQPRTF	10	6.43231						VADYSVLYNS	10	7.06853
	FNGLTVLPP	9	5.67097		DPQTLEILDI	10	6.43967						TESNKKFLPF	10	7.07871
	SFGGVSVIT	9	5.70071		NGIGVTQNVL	10	6.76342						ALTGIAVEQD	10	7.11509
	FNGLTGTGV	9	5.73321		LIVNNATNVV	10	6.81651						YNYKLPDDFT	10	7.28087
	QIPFAMQMA	9	5.75063		QPFLMDLEGK	10	6.84621						QPTNGVGYQP	10	7.31494
	FNSAIGKIQ	9	5.94121		FRVQPTESIV	10	6.87612						DRLITGRLQS	10	7.37747
	QSLLIVNNA	9	5.99047		ENQKLIANQF	10	7.04371						PFGEVFNATR	10	7.40811
	SSNFGAISS	9	6.10026		DPFLGVYYHK	10	7.07871						DSFVIRGDEV	10	7.49068
	DAGFIKQYG	9	6.11971		AGAALQIPFA	10	7.11509						ELGKYEQYIK	10	7.69132
	EDLLFNKVT	9	6.1373		IPTNFTISVT	10	7.12511						NITRFQTLLA	10	7.70482
	LNTLVKQLS	9	6.18002		NVLYENQKLI	10	7.26072						GGNYNYLYRL	10	7.94577
	AGTITSGWT	9	6.19832		NDILSRLDKV	10	7.31494						TPTWRVYSTG	10	8.01122
	DSFKEELDKY	10	6.25661		EVQIDRLITG	10	7.37532						NFNGLTGTGV	10	8.04672
	SVASQSIIAY	10	6.43231		SSVLNDILSR	10	7.47102						PTESIVRFPN	10	8.21172
	TYVPAQEKNF	10	6.79874		QPTNGVGYQP	10	7.80652						DAVRDPQTLE	10	8.28332
	DPLSETKCTL	10	6.81651		IRGDEVRQIA	10	7.90789						TEVPVAIHAD	10	9.14803
	NESLIDLQEL	10	6.84621		ADQLTPTWRV	10	7.98882						ASALGKLQDV	10	9.172
	QPYRVVVLSF	10	6.85374		NRALTGIAVE	10	8.01122						TQEVFAQVKQ	10	9.44732
	YPDKVFRSSV	10	6.92712		DRLITGRLQS	10	8.04672						PINLVRDLPQ	10	9.45854
	NVYADSFVIR	10	6.96491		DSFVIRGDEV	10	8.15507						GVGYQPYRVV	10	9.46697
	EELDKYFKNH	10	7.07871		ALNTLVKQLS	10	8.21172						FLHVTYVPAQ	10	9.47072
	VTLADAGFIK	10	7.12636		LREFVFKNID	10	8.22165						QFNSAIGKIQ	10	9.61513
	DGYFKIYSKH	10	7.24941		ELGKYEQYIK	10	8.34463						FAQVKQIYKT	10	9.70132
	RDLPQGFSAL	10	7.28087		SPDVDLGDIS	10	8.53162						FPLQSYGFQP	10	9.84504
	SRLDKVEAEV	10	7.31181		GGNYNYLYRL	10	8.69264						QLNRALTGIA	10	9.89452
	TYVTQQLIRA	10	7.31781		TPTWRVYSTG	10	9.03209						QQLIRAAEIR	10	10.1969
	SVLHSTQDLF	10	7.37532		NFNGLTGTGV	10	9.14803						IEDLLFNKVT	10	10.2217
	DITPCSFGGV	10	7.37747		PTESIVRFPN	10	9.15892						FNGIGVTQNV	10	10.297
	TLADAGFIKQ	10	7.46962		DAVRDPQTLE	10	9.172						SFELLHAPAT	10	10.3079
	KAHFPREGVF	10	7.64832		RGWIFGTTLD	10	9.44732						PIGINITRFQ	10	10.3654
	DPQTLEILDI	10	7.70482		ASALGKLQDV	10	9.45854						DAGFIKQYGD	10	10.6456
	KFLPFQQFGR	10	7.90789		NGTHWFVTQR	10	9.61513						NIQKEIDRLN	10	10.6647
	RFDNPVLPFN	10	7.94577		IGIVNNTVYD	10	9.70132						STEKSNIIRGW	11	10.8626
	FTVEKGIYQT	10	8.01122		QPELDSFKEE	10	9.71149						TLADAGFIKQY	11	10.9227
	MSFPQSAPHG	10	8.04672		DEVRQIAPGQ	10	9.78561						KVTLADAGFIK	11	10.9266
	TQLPPAYTNS	10	8.66092		FLHVTYVPAQ	10	9.79813						PFGEVFNATRF	11	11.2407
	REFVFKNIDG	10	8.69199		FPLQSYGFQP	10	9.89452						ITGRLQSLQTY	11	11.5506
	ENQKLIANQF	10	8.84484		ESEFRVYSSA	10	9.94132						TRGVYYPDKVF	11	11.6785
	DPFLGVYYHK	10	9.03209		NNTVYDPLQP	10	9.945						NTLVKQLSSNF	11	11.6924
	AGAALQIPFA	10	9.14803		FGRDIADTTD	10	10.297						YYPDKVFRSSV	11	11.7584
	KHTPINLVRD	10	9.15892		DVNCTEVPVA	10	10.3079						AEVQIDRLITG	11	12.1283
	IPTNFTISVT	10	9.172		ITSGWTFGAG	10	10.6465						SVLHSTQDLFL	11	12.1378
	VADYSVLYNS	10	9.29494		AIGKIQDSLS	10	10.6647						LPFQQFGRDIA	11	12.1977
	EVQIDRLITG	10	9.41194		QQLIRAAEIR	10	10.7251						QKFNGLTVLPP	11	12.311
	ALTGIAVEQD	10	9.44732		IEDLLFNKVT	10	10.7483						YENQKLIANQF	11	12.3201
	SSVLNDILSR	10	9.45854		FNGIGVTQNV	10	10.9227						YRLFRKSNLKP	11	12.4801
	QPTNGVGYQP	10	9.47072		IKQYGDCLGD	10	11.0358						HADQLTPTWRV	11	12.5224
	KFNGLTVLPP	10	9.60746		TDEMIAQYTS	10	11.077						VTYVPAQEKNF	11	12.8868
	WFVTQRNFYE	10	9.61513		SFELLHAPAT	10	11.2188						SSVLHSTQDLF	11	13.3077
	DRLITGRLQS	10	9.70132		AKNLNESLID	10	11.2852						GVLTESNKKFL	11	13.3465
	TFLLKYNENG	10	9.71149		TSALLAGTIT	10	11.5933						NPVLPFNDGVY	11	13.541
	DSFVIRGDEV	10	9.79813		PIGINITRFQ	10	11.6924						DSKVGGNYNYL	11	13.8283
	ALNTLVKQLS	10	9.94132		DAGFIKQYGD	10	11.7584						VTLADAGFIKQ	11	13.8464
	RFASVYAWNR	10	9.945		IDLQELGKYE	10	12.1283						FNFNGLTGTGV	11	13.8514
	NITRFQTLLA	10	10.3451		FGAISSVLND	10	12.1378						TLDSKTQSLLI	11	13.8716
	ESNKKFLPFQ	10	10.3654		NIQKEIDRLN	10	12.311						FPREGVFVSNG	11	14.0399
	GYHLMSFPQS	10	10.6421		FGGVSVITPG	10	12.3201						NVTWFHAIHVS	11	14.7243
	TPTWRVYSTG	10	10.6456		VFKNIDGYFKI	11	12.5224						QTYVTQQLIRA	11	14.7348
	NFNGLTGTGV	10	10.6647		STEKSNIIRGW	11	12.7319						LTDEMIAQYTS	11	14.878
	PTESIVRFPN	10	10.7064		TRFASVYAWNR	11	12.8868						PQSAPHGVVFL	11	14.897
	DAVRDPQTLE	10	10.7251		ITGRLQSLQTY	11	12.929						IRGWIFGTTLD	11	15.7863
	TEVPVAIHAD	10	10.8626		TRGVYYPDKVF	11	13.2816						LKYNENGTITD	11	15.9114
	LFNKVTLADA	10	11.2188		VRDLPQGFSAL	11	13.8386						GQTGKIADYNY	11	16.3195
	RGWIFGTTLD	10	11.2407		NGIGVTQNVLY	11	13.8464						FIEDLLFNKVT	11	16.5739
	NGTHWFVTQR	10	11.2577		SPDVDLGDISG	11	13.8514						AGAALQIPFAM	11	16.6085
	TQEVFAQVKQ	10	11.6577		LPFQQFGRDIA	11	13.8716						GVGYQPYRVVV	11	16.6226
	SVLYNSASFS	10	12.1151		QKFNGLTVLPP	11	14.7243						DKVEAEVQIDR	11	16.7293
	FLHVTYVPAQ	10	12.1378		DIADTTDAVRD	11	14.7348						HLMSFPQSAPH	11	17.1428
	QFNSAIGKIQ	10	12.1977		YRLFRKSNLKP	11	14.7558						NASVVNIQKEI	11	17.2896
	FPLQSYGFQP	10	12.311		HADQLTPTWRV	11	14.9562						NQFNSAIGKIQ	11	17.8365
	NSIAIPTNFT	10	12.3201		TPINLVRDLPQ	11	15.0744						MDLEGKQGNFK	11	17.8712
	DVNCTEVPVA	10	12.5224		DLGDISGINAS	11	15.1808						QPTESIVRFPN	11	18.2742
	AIGKIQDSLS	10	12.8868		LPDDFTGCVIA	11	15.2451						SFTVEKGIYQT	11	18.3266
	QQLIRAAEIR	10	13.1941		NPVLPFNDGVY	11	15.4146						VGGNYNYLYRL	11	18.9733
	IEDLLFNKVT	10	13.3465		TLDSKTQSLLI	11	15.5482						FYEPQIITTDN	11	19.1547
	ILPVSMTKTS	10	13.541		FPREGVFVSNG	11	15.7145						TNVYADSFVIR	11	19.2503
	LSSNFGAISS	10	13.5922		SVTTEILPVSM	11	15.8988						TQQLIRAAEIR	11	19.4463
	TSALLAGTIT	10	13.6421		TGVLTESNKKF	11	16.5863						DEVRQIAPGQT	11	19.5707
	DAGFIKQYGD	10	13.6542		LIDLQELGKYE	11	16.6085						LPIGINITRFQ	11	19.8839
	IDLQELGKYE	10	13.8283		IRGWIFGTTLD	11	16.6226						NFGAISSVLND	11	21.338
	NIQKEIDRLN	10	13.8386		LKYNENGTITD	11	16.7837						PIKDFGGFNFS	11	21.4044
	TQSLLIVNNA	10	13.8464		FKCYGVSPTKL	11	17.0372						PLVSSQCVNLT	11	21.5176
	KRFDNPVLPFN	11	13.8514		FIEDLLFNKVT	11	17.2896						LSFELLHAPAT	11	22.3648
	KVTLADAGFIK	11	14.7243		VRDPQTLEILD	11	17.6056						PPAYTNSFTRG	11	24.544
	QDVVNQNAQAL	11	14.7348		SQSIIAYTMSL	11	17.8712						PSKPSKRSFIE	11	25.3479
	KKFLPFQQFGR	11	14.7558		IDGYFKIYSKH	11	17.8842						NFRVQPTESIV	11	26.3092
	DIADTTDAVRD	11	14.878		DKVEAEVQIDR	11	17.9225						NDPFLGVYYHK	11	26.7195
	VTYVPAQEKNF	11	15.0402		NGVGYQPYRVV	11	18.0932						IFGTTLDSKTQ	11	26.896
	TPINLVRDLPQ	11	15.4071		NASVVNIQKEI	11	18.2742						TLVKQLSSNFG	11	27.0367
	LDPLSETKCTL	11	15.4146		VYDPLQPELDS	11	18.564						IDRLITGRLQS	11	27.6248
	NPVLPFNDGVY	11	15.7117		LNDILSRLDKV	11	18.7318						NLTTRTQLPPA	11	28.3894
	FPREGVFVSNG	11	15.9981		QPRTFLLKYNE	11	18.8923						TESNKKFLPFQ	11	28.9005
	SVTTEILPVSM	11	16.2154		NQFNSAIGKIQ	11	18.9733						TPTWRVYSTGS	11	29.8531
	EILPVSMTKTS	11	16.6226		QPTESIVRFPN	11	18.9736						PVAIHADQLTP	11	30.6444
	LKYNENGTITD	11	16.7293		SFTVEKGIYQT	11	19.2318						FGRDIADTTDA	11	31.5251
	DAVRDPQTLEI	11	17.2896		QELGKYEQYIK	11	19.4562						YTSALLAGTIT	11	31.5702
	KEELDKYFKNH	11	17.4394		VGGNYNYLYRL	11	19.5762						VAKNLNESLID	11	34.0306
	KIADYNYKLPD	11	17.7704		DLCFTNVYADS	11	20.2294						TQLNRALTGIA	11	34.6447
	RALTGIAVEQD	11	17.8712		ERDISTEIYQA	11	21.1358						QLSSNFGAISS	11	36.336
	QQFGRDIADTT	11	18.6553		FRVYSSANNCT	11	21.338						FLHVTYVPAQE	11	37.9741
	RTQLPPAYTNS	11	18.7318		TNVYADSFVIR	11	21.4044						STGSNVFQTRA	11	40.5128
	QPRTFLLKYNE	11	18.8923		TQQLIRAAEIR	11	21.5176						VNIQKEIDRLN	11	46.1117
	NQFNSAIGKIQ	11	18.9733		LPIGINITRFQ	11	22.3648						ADAGFIKQYGD	11	47.9751
	YNYKLPDDFTG	11	18.9736		LPPLLTDEMIA	11	22.4902						SNGTHWFVTQR	11	59.0961
	QPTESIVRFPN	11	19.2318		VIRGDEVRQIA	11	23.8701						LMSFPQSAPHG	11	60.0321
	GLTVLPPLLTD	11	19.2503		IADTTDAVRDP	11	23.9125						GKQGNFKNLRE	11	64.7571
	EIRASANLAAT	11	19.5762		LREFVFKNIDG	11	23.9942						NNSIAIPTNFT	11	65.295
	FRVYSSANNCT	11	21.1358		DPLQPELDSFK	11	24.3015
	TNVYADSFVIR	11	21.338		ISSVLNDILSR	11	25.5024
	VFLHVTYVPAQ	11	21.4044		LTPTWRVYSTG	11	26.3092
	TQQLIRAAEIR	11	21.5176		PPAYTNSFTRG	11	26.4624
	DEVRQIAPGQT	11	22.337		PSKPSKRSFIE	11	26.7195
	LPIGINITRFQ	11	22.4044		TLEILDITPCS	11	26.7897
	LPPLLTDEMIA	11	23.918		TLVKQLSSNFG	11	26.8895
	VIRGDEVRQIA	11	24.544		IDRLITGRLQS	11	26.896
	IADTTDAVRDP	11	25.2246		NLTTRTQLPPA	11	27.6248
	NFGAISSVLND	11	25.4342		TESNKKFLPFQ	11	28.1836
	ISSVLNDILSR	11	26.2021		NFSQILPDPSK	11	28.3894
	YKTPPIKDFGG	11	26.3092		QNVLYENQKLI	11	28.4626
	NDPFLGVYYHK	11	26.8895		NKSWMESEFRV	11	29.476
	QDVNCTEVPVA	11	27.4895		QPFLMDLEGKQ	11	29.7516
	VKQIYKTPPIK	11	28.1836		FQPTNGVGYQP	11	29.8531
	IFGTTLDSKTQ	11	28.3894		SNQVAVLYQDV	11	30.1219
	TLVKQLSSNFG	11	28.4626		FGRDIADTTDA	11	30.281
	IDRLITGRLQS	11	28.9005		VIGIVNNTVYD	11	30.6444
	NLTTRTQLPPA	11	29.476		VAKNLNESLID	11	34.0306
	TESNKKFLPFQ	11	29.8531		NHTSPDVDLGD	11	34.6447
	QPFLMDLEGKQ	11	30.281		LGKLQDVVNQN	11	36.336
	TITSGWTFGAG	11	30.5575		EKGIYQTSNFR	11	38.4926
	VAKNLNESLID	11	30.6444		VNIQKEIDRLN	11	41.6697
	VIAWNSNNLDS	11	34.6389		LKPFERDISTE	11	43.1675
	LGKLQDVVNQN	11	34.6447		GAGAALQIPFA	11	46.1117
	QLSSNFGAISS	11	39.6175		SNGTHWFVTQR	11	47.9751
	EKGIYQTSNFR	11	40.5128		GGVSVITPGTN	11	49.6159
	VNIQKEIDRLN	11	46.1117		IGVTQNVLYEN	11	60.0321
	ADAGFIKQYGD	11	50.0413		NNSIAIPTNFT	11	64.7571
	GGVSVITPGTN	11	59.0961		NNSYECDIPIG	11	68.3821
	IGVTQNVLYEN	11	60.0321
