## Supplemental Table 3 for "Generation of SARS-CoV-2 S1 spike glycoprotein putative antigenic epitopes in vitro by intracellular aminopeptidases"

### Sheet: per allele
HLA-A01:01 SB	HLA-A01:01 WB	HLA-A02:01 SB	HLA-A02:01 WB	HLA-A03:01 SB	HLA-A03:01 WB	HLA-A24:02 SB	HLA-A24:02 WB	HLA-A26:01 SB	HLA-A26:01 WB	HLA-B07:02 SB	HLA-B07:02 WB	HLA-B08:01 SB	HLA-B08:01 WB	HLA-B15:01 SB	HLA-B15:01 WB	HLA-B27:05 SB	HLA-B27:05 WB	HLA-B39:01 SB	HLA-B39:01 WB	HLA-B40:01 SB	HLA-B40:01 WB	HLA-B58:01 SB	HLA-B58:01 WB
LTDEMIAQY	TNSFTRGVYY	YLQPRTFLL	SVLNDILSRL	RLFRKSNLK	KVTLADAGFIK	VYSTGSNVF	TFEYVSQPF	WTAGAAAYY	FTNVYADSF	TPINLVRDL	FPQSAPHGVV	YLQPRTFLL	LVKNKCVNF	VLKGVKLHY	NSIAIPTNF	KRFDNPVLPF	YRFNGIGVT	TRFQTLLAL	SIVRFPNITNL	AEIRASANL	TEVPVAIHADQL	HADQLTPTW	LPFFSNVTW
LLTDEMIAQY	YLQPRTFLLKY	VLNDILSRL	VLYQDVNCTEV	GVYFASTEK	DGVYFASTEK	QYIKWPWYI	YLQPRTFLL	FVFKNIDGY	NATRFASVY	SPRRARSVA	IPFAMQMAY	QPYRVVVL	VVNQNAQAL	RVYSTGSNVF	RSFIEDLLF	GRLQSLQTY	YRFNGIGV	VRFPNITNL	YRFNGIGV	FEYVSQPFL	DEDDSEPVL	RSFIEDLLF	AALQIPFAM
WTAGAAAYY	DSFKEELDKY	KIADYNYKL	SLIDLQEL	VTYVPAQEK	AQALNTLVK	VYSSANNCTF	VLPFNDGVYF	CVADYSVLY	DIADTTDAV	LPQGFSAL	YPDKVFRSSVL	NITRFQTL	YAWNRKRI	VASQSIIAY	TSNQVAVLY	VRFPNITNL	VRDPQTLEI	NRALTGIAV	VYDPLQPEL	FERDISTEI	YEPQIITTDNTF	GTITSGWTF	WTAGAAAYY
TSNQVAVLY	LTDEMIAQYTS	RLDKVEAEV	ALNTLVKQL	TLKSFTVEK	ILPVSMTK	TYVPAQEKNF	GYQPYRVVVL	EFVFKNIDGY	YTNSFTRGVYY	IPTNFTISV	GPKKSTNL	YLQPRTFL	NATRFASV	GQTGKIADY	AQKFNGLTVL	TRFQTLLAL	ARSVASQSIIAY	FRVQPTESI	ARSVASQSI	AEVQIDRLI	IEDLLFNKVTL	LAGTITSGW	AGTITSGWTF
LADAGFIKQY	SSSGWTAGAAAY	FIAGLIAIV	ALEPLVDLPIGI	RQIAPGQTGK	NQFNSAIGK	YFPLQSYGF	RFASVYAW	NCVADYSVLY	LVKQLSSNF	SEPVLKGVKL	LPFFSNVTW	INITRFQTL	QMAYRFNGI	QSAPHGVVF	IGIVNNTVY	TRFASVYAW	YRFNGIGVTQNV	QKFNGLTVL	AALQIPFAM	KEIDRLNEV	TEVPVAIHA	NSIAIPTNF	VFVSNGTHW
YTNSFTRGVYY	FTNVYADSF	SIIAYTMSL	VLSFELLHA	QIYKTPPIK	RLFRKSNLKP	NYNYLYRLF	VGYLQPRTFL	EVFAQVKQIY	QIITTDNTF	APHGVVFL	AVRDPQTL	LLFNKVTL	SPTKLNDL	LVRDLPQGF	FERDISTEIY	KRSFIEDLLF	VRFPNITNLC	VRDPQTLEI	ESIVRFPNITNL	GEVFNATRF	SEFRVYSSA	QSAPHGVVF	AIHADQLTPTW
LIDLQELGKY	ITDAVDCAL	LLFNKVTLA	PLVDLPIGI	GVYYHKNNK	KIADYNYK	IYKTPPIKDF	IWLGFIAGL	SVASQSIIAY	GVVFLHVTY	QPYRVVVL	KPFERDIST	NLTTRTQL	LPPAYTNSF	LVKQLSSNF	VLTESNKKF	KRVDFCGKGY	KRFDNPVLP	NHTSPDVDL	YRFNGIGVT	VEAEVQIDRL	KFDEDDSEPVL	IAIPTNFTI	KTSVDCTMY
LTDEMIAQYT	TTEILPVSM	RLQSLQTYV	ELLHAPATV	KQIYKTPPIK	IHVSGTNGTK	LYNSASFSTF	SWMESEFRV	EVFNATRFASVY	DSFKEELDKY	KPFERDISTEI	SPRRARSV	EPVLKGVKL	VAKNLNESL	FQPTNGVGY	VQPTESIVRF	TRTQLPPAY	FRVQPTESIVRF	YQPYRVVVL	FQFCNDPFL	SEPVLKGVKL	SQSIIAYTM	ATRFASVYAW	KVTLADAGF
TDEMIAQY	LLTDEMIAQYT	HLMSFPQSA	VLPFNDGVYFA	ASANLAATK	RVQPTESIVR	YYVGYLQPRTF	PFAMQMAYRF	NTSNQVAVLY	EVFNATRF	LPFNDGVYF	FPREGVFVS	LITGRLQSL	MAYRFNGI	NQKLIANQF	FVSNGTHWF	IVRFPNITNL	TTRTQLPPAY	SQSIIAYTM	IRASANLAA	AAEIRASANL	TFEYVSQPFL	IHADQLTPTW	VGYLQPRTF
NLDSKVGGNY	TTRTQLPPAY	KLNDLCFTNV	TVYDPLQPEL	TLADAGFIK	ASVYAWNRK	RFPNITNLCPF	GYLQPRTF	FVSNGTHWF	FTVEKGIY	GPKKSTNLV	APAICHDGKAHF	LLALHRSYL	ICAQKFNGL	SLGAENSVAY	ASFSTFKCY	SIVRFPNITNL	ARDLICAQK	AHFPREGVF	YRVVVLSFEL	AEVQIDRL	YECDIPIGA	VAIHADQLTPTW	KSFTVEKGI
STECSNLLLQY	TKTSVDCTMY	NLNESLIDL	FVSNGTHWFV	QIAPGQTGK	VRQIAPGQTGK	PFFSNVTWF	TWRVYSTGSNVF	YTNSFTRGVY	DISGINASV	EPVLKGVKL	APGQTGKIA	GPKKSTNL	FIKQYGDCL	TLLALHRSY	RGVYYPDKVF	KRSFIEDLL	ARSVASQSI	VRDPQTLEIL	LQTYVTQQL	TEILPVSM	AENSVAYSNNSI	TSNQVAVLY	LTPGDSSSGW
PLLTDEMIAQY	WTAGAAAY	VVFLHVTYV	GINASVVNI	HVTYVPAQEK	AARDLICAQK	VFVSNGTHW	KYEQYIKW	NSFTRGVYY	VVIGIVNNTVY	YPDKVFRSSV	LPVSMTKTSV	TLDSKTQSL	AVRDPQTL	FVFKNIDGY	NLCPFGEVF	ATRFASVYAW	NRALTGIAV	YRLFRKSNL	TLDSKTQSL	IEDLLFNKV	FELLHAPATV	GVFVSNGTHW	RVYSTGSNVF
NTSNQVAVLY	ILDITPCSF	GLTVLPPLL	GLIAIVMVT	KVFRSSVLH	SVYAWNRK	RFDNPVLPF	SFKEELDKYF	LTDEMIAQY	DLPQGFSAL	LPPAYTNSF	VLPFNDGVYF	RLFRKSNL	EIRASANL	GVYYPDKVF	GFQPTNGVGY	YRFNGIGVTQ	TRFASVYAWNR	TRFASVYAW	NQNAQALNTL	FDEDDSEPVL	NEVAKNLNESL	KSNIIRGW	KSFTVEKGIY
YTNSFTRGVY	SVASQSIIAY	TLDSKTQSL	ALQIPFAMQM	TEILPVSMTK	KCTLKSFTVEK	EYVSQPFLM	SYECDIPIGAGI	ETKCTLKSF	IPFAMQMAY	VPVAIHADQL	AIPTNFTISV	YQPYRVVVL	ESNKKFLPF	QLTPTWRVY	SKVGGNYNY	VRFPNITNLCPF	TRFQTLLALHR	LQIPFAMQM	VRDLPQGFSAL	YECDIPIGAGI	FEYVSQPF	VASQSIIAY	STEKSNIIRGW
NIDGYFKIY	LNDLCFTNVY	RLNEVAKNL	YQDVNCTEV	VLKGVKLHY	VLNDILSRLDK	YYHKNNKSW	GTITSGWTF	EILDITPCSF	FAMQMAYRF	QPTESIVRF	RAAEIRASA	MIAQYTSAL	NSPRRARSV	LQIPFAMQM	YNSASFSTF	IRGWIFGTTL	TRFQTLLALH	LHSTQDLFL	NITRFQTLLAL	NESLIDLQEL	AQKFNGLTVL	FAMQMAYRF	FVSNGTHW
VADYSVLY	DSKVGGNYNY	FELLHAPATV	MIAQYTSAL	SLIDLQELGK	KSNLKPFER	VFVSNGTHWF	DYNYKLPDDF	WTFGAGAAL	ECSNLLLQY	FPQSAPHGVVF	FPREGVFV	DLLFNKVTL	VSMTKTSV	QIITTDNTF	GVVFLHVTY	KRISNCVADY	TRFASVYAWNRK	KRFDNPVL	FEYVSQPFL	FEYVSQPFLM	NENGTITDAV	LTDEMIAQY	RSVASQSII
PPLLTDEMIAQY	LDSKVGGNY	KLPDDFTGCV	SRLDKVEAEV	SVYAWNRKR	GVYFASTEKS	VYDPLQPELDSF	VLHSTQDLF	FTISVTTEI	NCYFPLQSY	TPCSFGGVSV	LPPLLTDEM	SIIAYTMSL	YSKHTPINL	GTITSGWTF	VLYNSASF	FRVQPTESI	KRFDNPVLPFND	WTFGAGAAL	NFRVQPTESI		YENQKLIANQF	KRSFIEDLLF	ASTEKSNIIRGW
CVADYSVLY	VTLADAGFIKQY	YHLMSFPQSA	KLQDVVNQNA	GIYQTSNFR	GINASVVNIQK	PYRVVVLSF	FEYVSQPFLM	DSKVGGNYNY	TTRTQLPPAY	LPIGINITRF	VVNQNAQAL	YRLFRKSNL	IAQYTSAL	SVLYNSASF	KLNDLCFTNVY	KRVDFCGKGYHL	SRLDKVEAEV	KRSFIEDLL	YQDVNCTEV		QEVFAQVKQI	YSSANNCTF	KSNIIRGWIF
GAEHVNNSY	VLPFNDGVY	VLYENQKLI	RLITGRLQSL	EILPVSMTK	SVASQSIIAY	VYDPLQPEL	KRFDNPVLPF	GWTAGAAAYY	WTAGAAAYYV	MIAQYTSAL	SIIAYTMSL	DLPQGFSAL	ESIVRFPNI	SVASQSIIAY	IGAEHVNNSY	YRLFRKSNL	YRVVVLSFEL	YLQPRTFLL	FERDISTEI		LQIPFAMQM		FTNVYADSF
NLDSKVGGNYNY	MTKTSVDCTMY	FTISVTTEI	FQFCNDPFLGV	GVYYPDKVFR	WIFGTTLDSK	AYYVGYLQPRTF	LFLPFFSNVTW	TSNQVAVLY	SLGAENSVAY	FPQSAPHGV	IPIGAGICA	FNATRFASV	NAQALNTL	RLQSLQTY	TQLPPAYTNSF	KRFDNPVLPFN	GTKRFDNPVLPF	KRFDNPVLPF	DEDDSEPVL		RAAEIRASANL		KGIYQTSNF
RVDFCGKGY	DSKVGGNYNYLY	FQFCNDPFL	KNLNESLIDL	KCYGVSPTK	LGVYYHKNNK	IYQTSNFRV	VYSTGSNVFQ	GAAAYYVGY	SANNCTFEY	QPYRVVVLSF	HTPINLVRDL	KIYSKHTPI	ITGRLQSL	VLHSTQDLF	IGAGICASY	TKRFDNPVLPF	FRVQPTESIVR	IVRFPNITNL	AVRDPQTLEI		REFVFKNI		GAAAYYVGY
SSANNCTFEY	KNIDGYFKIY		KLPDDFTGC	ILPDPSKPSK	TTEILPVSMTK	SFPQSAPHGVVF	LYENQKLIANQF	STQDLFLPF	LLTDEMIAQY		LPFFSNVTWF	SPRRARSV	RLITGRLQSL	GAAAYYVGY	STQDLFLPF	TGRLQSLQTY	TRGVYYPDKVFR	QRNFYEPQI	AQKFNGLTVL		LEPLVDLPI		KIADYNYKL
ISNCVADYSVLY	GAAAYYVGY		GLIAIVMV	YLQPRTFLLK	VKQIYKTPPIK	VYYPDKVF	FFSNVTWF	NIDGYFKIY	DIPIGAGICASY		TPCSFGGVSVI	KVFRSSVL	FPREGVFV	WTAGAAAYY	ALQIPFAMQM	KKFLPFQQF	ITGRLQSLQTY		IRGWIFGTTL		QKFNGLTVL		HADQLTPTWR
SGWTAGAAAYY	QTLLALHRSY		SVTTEILPV	RASANLAATK	SQILPDPSK	QYIKWPWYIW	CYGVSPTKL	NSIAIPTNF	YVPAQEKNF		WTFGAGAAL	LPQGFSAL	KPSKRSFI	LGAENSVAY	GAEHVNNSY	KRFDNPVL	ESIVRFPNITNL		DKVFRSSVL		VDLPIGINI		KAHFPREGVF
GWTAGAAAYY	STECSNLLL		VTWFHAIHV	YRLFRKSNLK	YLYRLFRK	VFKNIDGYF	FAMQMAYRF	SVLYNSASF	EVFNATRFA		SPTKLNDL	LALHRSYL	VGYLQPRTF	VLPFNDGVYF	LQIPFAMQMAY	GRLQSLQTYV	SRLDKVEAEVQI		ERDISTEI		QKEIDRLNEV		LLAGTITSGW
YSSANNCTFEY	SLGAENSVAY		YIWLGFIAGL	VTLADAGFIK	VTTEILPVSMTK	HWFVTQRNF	VQPTESIVRF	SNCVADYSVLY	NTSNQVAVL		LPDPSKPSKRSF	DKVFRSSVL	LGQSKRVDF	SQSIIAYTM	TLADAGFIKQY	YRVVVLSF	LREFVFKNIDGY		MIAQYTSAL		REFVFKNIDGYF		GVYYPDKVF
NSFTRGVYY	FCNDPFLGVYY		ALLAGTITS	VLYNSASFSTFK	NSFTRGVYY	VYYHKNNKSW	RVYSSANNCTF	SGWTAGAAAYY	SLIDLQELGKY		APHGVVFLHV	SAIGKIQDSL	VFQTRAGCL	VLPFNDGVY	CVADYSVLY	QRNFYEPQI	KRSFIEDLLFNK		SRLDKVEAEV		KEIDRLNEVA		NSFTRGVYY
SSGWTAGAAAYY	AYTNSFTRGVYY		RLDKVEAEVQI	ALDPLSETK	AIHVSGTNGTK	GYLQPRTFLL	YYVGYLQPRTFL	FVFKNIDGYF	EVAKNLNESL		AALQIPFAM		IGKIQDSL	WMESEFRVY	YSSANNCTF	ARDLICAQKF	TRGVYYPDKVF		ITRFQTLLAL		RDLPQGFSAL		SALLAGTITSGW
QTGKIADYNY	DSTECSNLLLQY		FLPFFSNV	SSTASALGK	CTLKSFTVEK	SFIEDLLF	VAYSNNSIAI	SIIAYTMSL	YTNSFTRGV		QPRTFLLKY		SEPVLKGVKL	AICHDGKAHF	VVIGIVNNTVY	ITRFQTLLAL	SKVGGNYNY		SIIAYTMSL		FGEVFNATRF		FVSNGTHWF
ELDSFKEELDKY	LTDEMIAQYTSA		GLIAIVMVTI	KSTNLVKNK	FAQVKQIYK	RVYSTGSNVF	YYPDKVFRSSV	MIAQYTSAL	TLADAGFIKQY		SPRRARSVAS		QLIRAAEI	NSFTRGVYY	VFAQVKQIY		NITRFQTLLAL		EQDKNTQEV		VEQDKNTQEVF		IGIVNNTVY
IGAEHVNNSY	KRVDFCGKGY		GKIADYNYKL	ANQFNSAIGK	YNSASFSTFK	AYSNNSIAI	PFGEVFNATRF	WTAGAAAY	NTQEVFAQV		KPSKRSFI		VRFPNITNL	AQKFNGLTV	GEVFNATRF		QKFNGLTVL		QNAQALNTL		AEIRASANLA		IGVTQNVLY
SANNCTFEY	STQDLFLPF		VLNDILSRLDKV	HVSGTNGTK	FIEDLLFNK	IYSKHTPINL	EQYIKWPWYI	VASQSIIAY	VLKGVKLHY		FPNITNLCPF		GINITRFQTL		TTRTQLPPAY		QRNFYEPQII		IAIPTNFTI		QEKNFTTAPAI		RGVYYPDKVF
GTNTSNQVAVLY	SASFSTFKCY		SSVLNDILSRL	GTHWFVTQR	SVLNDILSRLDK	GYLQPRTFL	FVSNGTHWF	EVFAQVKQI	HGVVFLHVTY		IVRFPNITNL		APHGVVFL		KGIYQTSNF		YRLFRKSNLK		FRSSVLHST		GDIAARDLI		QTYVTQQLI
WMESEFRVY	SSGWTAGAAAY		ALGKLQDVV	GVLTESNKK	RISNCVADY	KFLPFQQF	PFNDGVYF	LVRDLPQGF	NLVRDLPQGF		VQPTESIVRF		SLSSTASAL		RTQLPPAY		TRAGCLIGA		SKVGGNYNYL		QELGKYEQYI		SANNCTFEY
HADQLTPTWRVY	ASFSTFKCY		NLCPFGEVFNA	STFKCYGVSPTK	ASVYAWNRKR	GYQPYRVVVLSF	YNSASFSTF	ESNKKFLPF	TVYDPLQPEL		YPDKVFRSS		IIAYTMSL		ASQSIIAY		VRDLPQGF		FPQSAPHGV		FERDISTEIY		RFASVYAW
CNDPFLGVY	LGAENSVAY		NVYADSFVI	NSASFSTFK	KMSECVLGQSK	KWPWYIWLGF	GNYNYLYRLF	SSGWTAGAAAYY	NLDSKVGGNY		QSAPHGVVF		NLLLQYGSF		YTNSFTRGVY		TRFASVYAWN		TKRFDNPVL		KPFERDISTEI		RVQPTESIVRF
FCNDPFLGVY	FERDISTEIY		IITTDNTFV	SVLNDILSR	CVADYSVLY	VYADSFVI	YVGYLQPRTFL	STASALGKL	EQYIKWPWY		SFPQSAPHGV		QQLIRAAEI		VGYLQPRTF		VRDPQTLEIL		YHKNNKSWM		FELLHAPAT		GVYYHKNNKSW
PTNGVGYQPY	SKRVDFCGKGY		YLQPRTFL	KGIYQTSNFR	SLSSTASALGK	QLPPAYTNSF	TFGAGAALQIPF	GTITSGWTF	TNSFTRGVYY		SANLAATKM		VLYENQKL		LQELGKYEQY		VRDLPQGFSA		ELDSFKEEL		LEILDITPCSF		FVFKNIDGY
CNDPFLGVYY	SWMESEFRVY		RVYSTGSNV		GWTAGAAAYY	YYPDKVFRSSVL	PFFSNVTW	QIPFAMQMAY	FIAGLIAIV		SPDVDLGDI		SALGKLQDV		KVTLADAGF		FRKSNLKPF		FRVQPTESIV		TEILPVSMT		SVLYNSASF
KTSVDCTMY	VGGNYNYLY		SLSSTASAL		LIDLQELGK	CYFPLQSYGF	THWFVTQRNF	QSAPHGVVF	QLTPTWRVY		TPTWRVYST		NVVIKVCEF		IGVTQNVLY		IRGDEVRQI		DKVEAEVQI		LEPLVDLPIGI		LGKYEQYIKW
NCVADYSVLY	WTAGAAAYYV		GRLQSLQTYV		TLLALHRSY	GYQPYRVVV	TVYDPLQPEL	NVVIKVCEF	LADAGFIKQY		TPCNGVEGF		DSKTQSLL		QLPPAYTNSF		GKYEQYIKW		TRTQLPPAY		SETKCTLKSF		TRFASVYAW
MSLGAENSVAY	TAGAAAYY		VIGIVNNTV		TSNQVAVLY	QYGSFCTQL	TFEYVSQPFLM	WTAGAAAYYVGY	YSVLYNSASF		WPWYIWLGF		SPRRARSVA		LTDEMIAQY		NATRFASVYAW		DRLNEVAKNL		YEQYIKWPW		NNSIAIPTNF
WTAGAAAYYVGY	NNLDSKVGGNY		QLNRALTGI		SSVLNDILSR	VYAWNRKRI	IAIPTNFTI	DVVIGIVNNTVY	FQPTNGVGY		RVQPTESIVRF		TPINLVRDL		ATRFASVY		RFPNITNL		LPFNDGVYF		QELGKYEQY		KSWMESEF
TNTSNQVAVLY	QSKRVDFCGKGY		VVIGIVNNTV		IVNNATNVVIK	SYLTPGDSSSGW	VYSSANNCTFE		DLEGKQGNF		VAKNLNESL		ALQIPFAM		RQIAPGQTG		WRVYSTGSNV		SALEPLVDL		LEILDITPC		YIKWPWYIW
FVFKNIDGY	LQELGKYEQY		SFELLHAPATV		KVGGNYNYLY		TQLPPAYTNSF		VADYSVLY		KPSKRSFIEDL		AALQIPFAM		PQSAPHGVVF		IRASANLAATK		RFQTLLAL		PELDSFKEEL		FTISVTTEI
TLADAGFIKQY	FQFCNDPFLGVY		GYLQPRTFLL		VFAQVKQIYK		KYNENGTI		ADAGFIKQY		RARSVASQSI		DAVRDPQTL		DQLTPTWRVY		KRISNCVADYSV		IKDFGGFNF		VEQDKNTQEV		VSNGTHWF
LIGAEHVNNSY	FKNIDGYFKIY		LEPLVDLPIGI		SFIEDLLFNK		VGYLQPRTF		TLLALHRSY		APHGVVFLHVTY		HLMSFPQSA		LLALHRSY		ERDISTEIY		FKNLREFVF		YQPYRVVVL		QIITTDNTF
VASQSIIAY	ADAGFIKQY		FCNDPFLGV		GSFCTQLNR		IHADQLTPTW		DVVNQNAQAL		SLSSTASAL		TRFQTLLAL		VIGIVNNTVY		AVRDPQTLEI		EHVNNSYEC		ALQIPFAMQM		VSQPFLMDL
NSASFSTFKCY	NDPFLGVYY		FGTTLDSKTQSL		SLGAENSVAY		EYVSQPFLMDL		STPCNGVEGF		RVYSTGSNV		FRKSNLKPF		ADAGFIKQY		INITRFQTLLAL		SNFGAISSV		VRFPNITNL		NATRFASVYAW
SNCVADYSVLY	KVGGNYNYLY		FIEDLLFNKV		GTGVLTESNK		WRVYSTGSNVF		DQLTPTWRVY		AVRDPQTLEI		LVKQLSSNF		RLNEVAKNL		SKRSFIEDLL		EPVLKGVKL		TECSNLLL		STQDLFLPF
	TSNQVAVLYQ		KLNDLCFTNVYA		VASQSIIAY		LPFFSNVTWF		STQDLFLPFF		SVLYNSASF		GPKKSTNLV		RISNCVADY		IRASANLAA		DLLFNKVTL		TRFQTLLAL		HSTQDLFLPF
	YLQPRTFLL		AIPTNFTISV		VVLSFELLH		NFGAISSVL		AGTITSGWTF		HFPREGVFVS		EMIAQYTSA		TLVKQLSSNF		VRQIAPGQTGK		YRVVVLSF		AQKFNGLTV		LVRDLPQGF
	VLKGVKLHY		LQIPFAMQM		RSFIEDLLFNK		STQDLFLPF		VLPFNDGVY		RGWIFGTTL		SNKKFLPF		RVYSSANNCTF		SRLDKVEAE		KHTPINLVRDL		PFERDISTEI		VSGTNGTKRF
	ECSNLLLQY		FLVLLPLV		STASALGK		NYNYLYRL		QTLLALHRSY		QLPPAYTNSF		LQPRTFLL		SGWTAGAAAY		KRVDFCGKGYH		NKSWMESEF		AEIRASANLAA		KVGGNYNYLY
	LTTRTQLPPAY		LLIVNNATNV		TLKSFTVEKG		VTYVPAQEKNF		SSANNCTFEY		LVRDLPQGF		VVFLHVTYV		WTFGAGAAL		SKRVDFCGKGY		TRFQTLLALH		VEAEVQIDRLI		RSVASQSIIAY
	NATRFASVY		IAIPTNFTI		WTAGAAAYY		VRFPNITNLCPF		GVYYPDKVF		RTQLPPAYTNSF		PVLKGVKL		LLTDEMIAQY		LITGRLQSLQTY		SKRSFIEDLL		KKFLPFQQF		ASFSTFKCY
	ITGRLQSLQTY		QLSSNFGAISSV		QVKQIYKTPPIK		DYSVLYNSASF		YNSASFSTF		IPIGAGICASY		SAPHGVVF		GIVNNTVY		WRVYSTGSNVF		ERDISTEIY		TQDLFLPFF		ITNLCPFGEVF
	HADQLTPTW		FLHVTYVPA		LQPRTFLLK		GFIAGLIAI		AGAAAYYVGY		SVAYSNNSI		RLNEVAKNL		LQPRTFLLKY		RFQTLLAL		SLSSTASAL		FEYVSQPFLMDL		SANLAATKM
	STQDLFLPFF		NTQEVFAQV		IANQFNSAIGK		VYFASTEKSNII		RVYSTGSNVF		TPGDSSSGW		CGPKKSTNL		SWMESEFRVY		FRVQPTESIV		YHLMSFPQSA		RDPQTLEIL		IANQFNSAI
	SLIDLQELGKY		VLYENQKLIA		VLNDILSR		VYFASTEKSNI		QPTESIVRF		NSPRRARSVA		NIIRGWIF		YQPYRVVVL		KRSFIEDLLFN		RFPNITNL		GEVFNATRFA		SNNSIAIPTNF
	FTVEKGIY		ISSVLNDILSRL		VTYVPAQEKN		TYVTQQLI		LPFNDGVYF		RVYSTGSNVF		SNIIRGWIF		AGTITSGWTF		VRFPNITNLCP		KEIDRLNEV				YSKHTPINL
	TLDSKTQSL		FIAGLIAIVMV		ALTGIAVEQDK		RFPNITNL		DVVNQNAQA		LPDDFTGCVI		FERDISTEI		WTAGAAAY		AYRFNGIGVT		TKTSVDCTM				GWTAGAAAYY
	SNQVAVLY		ALDPLSETKCTL		FVFKNIDGY		VFAQVKQIY		YVGYLQPRTF		FPQSAPHGVVFL		VLYNSASF		GWTAGAAAYY		KRVDFCGK		VVNQNAQAL				RVYSSANNCTF
	KSWMESEFRVY		KLQDVVNQNAQA		LIANQFNSAIGK		QYIKWPWYIWL		TAGAAAYY		FPLQSYGF		VLNDILSRL		FTNVYADSF		GRLQSLQTYVT		DRLITGRLQSL				SSANNCTFEY
	ASQSIIAY		KIYSKHTPI		GVVFLHVTY		SVLYNSASF		SFKEELDKY		DPSKPSKRSF		IANQFNSAI		KNIDGYFKIY		FRSSVLHST		NLNESLIDL				RLNEVAKNL
	FVSNGTHWF		VLHSTQDLFL		NASVVNIQK		YFPLQSYGFQ		QLPPAYTNSF		LPQGFSALEPL		ALNTLVKQL		MIAQYTSAL		SKRSFIEDLLF		AHFPREGVFV				RSFIEDLLFN
	TNSFTRGVY		KQIYKTPPI		LLHAPATVCGPK		NSIAIPTNF		SVLNDILSRL		APGQTGKI		FPQSAPHGV		KTSVDCTMY		RRARSVASQ		YRFNGIGVTQNV				RTQLPPAYTNSF
	QLTPTWRVY		SIAIPTNFTI		KVEAEVQIDR		AYRFNGIGV		WFVTQRNFY		TPPIKDFGGF		NLKPFERDI		TQEVFAQVKQIY		SIVRFPNITNLC		YKTPPIKDF				SIAIPTNFTI
	AVRDPQTLEI		LLFNKVTL		RVYSTGSNV		YVPAQEKNF		FTISVTTEIL		LPFQQFGRDI				LVKNKCVNF		YRFNGIGVTQN		IPTNFTISV				GVVFLHVTY
	YSSANNCTF		YLQPRTFLLK		YLYRLFRKSNLK		GVFVSNGTHW		LGAENSVAY		SALEPLVDL				KVGGNYNYLY		TRGVYYPDK		IRGDEVRQI				KNIDGYFKI
	QFCNDPFLGVY		GVGYQPYRV		CALDPLSETK		PLQPELDSF		EYVSQPFLM		FERDISTEI				EQDKNTQEVF		KHTPINLVR		TPINLVRDL				KYEQYIKW
	RTQLPPAY		YTNSFTRGV		LSSTASALGK		VGYQPYRVVV		QPRTFLLKY		TLDSKTQSL				GNFKNLREF				FDEDDSEPVL				VSNGTHWFV
	KLNDLCFTNVY		SLQTYVTQQL		ASFSTFKCY		HFPREGVFV		TLVKQLSSNF		AVRDPQTLEIL				VLNDILSRL				DLPQGFSAL				ALLAGTITSGW
	QSAPHGVVF		GYHLMSFPQSA		QLTPTWRVY		NLCPFGEVF		EMIAQYTSAL		LPDDFTGCV				VVFLHVTY				DAVRDPQTL				ISSVLNDIL
	FQPTNGVGY		LLALHRSYL				KYEQYIKWPW		ISNCVADYSVLY		KIYSKHTPI				TMSLGAENSVAY				SKHTPINLV				RGWIFGTTL
	SMTKTSVDCTMY		GDISGINASV				QPYRVVVLSF		SKVGGNYNY		SPTKLNDLCF				YVGYLQPRTF				NVYADSFVI				GKYEQYIKW
	YTNSFTRGVYYP						KWPWYIWL		VVFLHVTYV		IANQFNSAI				YGFQPTNGVGY				IHADQLTPTW				YYHKNNKSW
	ERDISTEIY						TQDLFLPFF		VLNDILSRL		IPFAMQMAYRF				SANNCTFEY				IKWPWYIWL				YSNNSIAIPTNF
	GVEGFNCY						NFKNLREFVF		FIAGLIAIVM		LITGRLQSL				KKFLPFQQF				DQLTPTWRV				GAEHVNNSY
	CLIGAEHVNNSY						RFPNITNLCPFG		NVYADSFVI		KIADYNYKL				SLSSTASAL				QRNFYEPQII				LADAGFIKQY
	GVEGFNCYF						YEQYIKWPWYI		SANLAATKM						VVNQNAQAL								KVGGNYNYL
	TQDLFLPFF						SYGFQPTNGV		NGVEGFNCY						GQTGKIADYNY								RVVVLSFEL
	FNATRFASVY						RSFIEDLLF		FCNDPFLGVY						ILDITPCSF								VLTESNKKF
	TMSLGAENSVAY						IYSKHTPINLV		YSSANNCTF						NCYFPLQSY								LGAENSVAY
	VFKNIDGYFKIY						QSAPHGVVF		PTNGVGYQPY						SIIAYTMSL								YLTPGDSSSGW
	RSVASQSIIAY						ILDITPCSF		GAEHVNNSY						NATRFASVY								ASQSIIAYTM
	RSFIEDLLF						YIKWPWYI		SVAYSNNSI						RFDNPVLPF								QSAPHGVVFL
	ALDPLSETK						REGVFVSNGTHW		MSLGAENSVAY						RVDFCGKGY								SALEPLVDL
	NDPFLGVY						FVFKNIDGYF		ASFSTFKCY						NLVRDLPQGF								VTTEILPVSM
	NLDSKVGGNYN						DFTGCVIAW		NDPFLGVYY						SFKEELDKY								RTQLPPAY
	TTDAVRDPQTL						KCYGVSPTKL		WMESEFRVY						RVYSTGSNV								VGGNYNYLY
	SNNLDSKVGGNY						FLPFFSNVTW		YLQPRTFLL						KSFTVEKGIY								KSWMESEFRVY
	IADTTDAVR						LFLPFFSNVTWF		NNSIAIPTNF						PVLKGVKLHY								FLPFFSNVTW
	GTHWFVTQRNFY						TYVPAQEKNFT		GQTGKIADY						GRLQSLQTY								MSLGAENSV
	LADAGFIKQ						QIYKTPPIKDF		EMIAQYTSA						LQTYVTQQL								VAKNLNESL
	EFVFKNIDGY						LFLPFFSNV		NLLLQYGSF						AALQIPFAM								SFPQSAPHGVVF
	GIGVTQNVLY						QFNSAIGKI		VVFLHVTY						VFKNIDGYF								KTPPIKDF
	LVDLPIGINI						YQPYRVVVL		LPIGINITRF						KVGGNYNY								VLKGVKLHY
	IGVTQNVLY						VYYPDKVFRSSV		SAPHGVVFL						FAMQMAYRF								RSSVLHSTQDLF
	RFDNPVLPF						VFKNIDGYFKI								VLKGVKLHYT								ADQLTPTW
	LLTDEMIAQYTS						TRFASVYAW								TGKIADYNY
	DLQELGKYEQY						DFCGKGYHL								EQYIKWPWY
	RISNCVADY						KNIDGYFKI								SLIDLQELGKY
	ESLIDLQELGKY						VGGNYNYLYRLF								NCVADYSVLY
	EVFAQVKQIY						HFPREGVF								VQIDRLITG
	LTDEMIAQ						YYPDKVFRS								RSVASQSIIAY
	LDSKVGGNYNY						YIKWPWYIW								GVFVSNGTHW
	IDLQELGKY						KYEQYIKWPWYI								FVFKNIDGYF
	GAENSVAY						YYHKNNKSWM								TGRLQSLQTY
	IPFAMQMAY						VLYNSASFSTF								NLDSKVGGNY
	ELDSFKEEL						AHFPREGVF								KAHFPREGVF
	AYTNSFTRGVY						VLTESNKKF								SYGFQPTNGVGY
	QTGKIADY						SWMESEFRVY								TNSFTRGVYY
	STECSNLLLQYG						SNIIRGWIF								KIADYNYKL
	VIGIVNNTVY						RFPNITNLC								KQIYKTPPIKDF
	TTLDSKTQSL						LYQDVNCTEV								SANLAATKM
	VFAQVKQIY						IWLGFIAGLI								YSVLYNSASF
							RFNGIGVTQNVL								FTVEKGIY
							KIADYNYKL								TNSFTRGVY
							PWYIWLGF								NIDGYFKIY
							GWIFGTTL								RLITGRLQSL
							NCYFPLQSYGF								IPFAMQMAY
							QIITTDNTF
							YNYLYRLF
							IYKTPPIKDFG
							KKFLPFQQF
							YQPYRVVVLSF

### Sheet: all alleles 
Strong binders	length	Weak binders	length		All binders	length
TDEMIAQY	8	WTAGAAAY	8		TDEMIAQY	8
VADYSVLY	8	TAGAAAYY	8		VADYSVLY	8
VYYPDKVF	8	FTVEKGIY	8		VYYPDKVF	8
SFIEDLLF	8	SNQVAVLY	8		SFIEDLLF	8
KFLPFQQF	8	ASQSIIAY	8		KFLPFQQF	8
VYADSFVI	8	RTQLPPAY	8		VYADSFVI	8
WTAGAAAY	8	GVEGFNCY	8		WTAGAAAY	8
LPQGFSAL	8	NDPFLGVY	8		LPQGFSAL	8
APHGVVFL	8	LTDEMIAQ	8		APHGVVFL	8
QPYRVVVL	8	GAENSVAY	8		QPYRVVVL	8
NITRFQTL	8	QTGKIADY	8		NITRFQTL	8
YLQPRTFL	8	SLIDLQEL	8		YLQPRTFL	8
LLFNKVTL	8	GLIAIVMV	8		LLFNKVTL	8
NLTTRTQL	8	FLPFFSNV	8		NLTTRTQL	8
GPKKSTNL	8	YLQPRTFL	8		GPKKSTNL	8
RLFRKSNL	8	FLVLLPLV	8		RLFRKSNL	8
SPRRARSV	8	LLFNKVTL	8		SPRRARSV	8
KVFRSSVL	8	ILPVSMTK	8		KVFRSSVL	8
LALHRSYL	8	KIADYNYK	8		LALHRSYL	8
RLQSLQTY	8	SVYAWNRK	8		RLQSLQTY	8
KRFDNPVL	8	YLYRLFRK	8		KRFDNPVL	8
YRVVVLSF	8	STASALGK	8		YRVVVLSF	8
AEVQIDRL	8	VLNDILSR	8		AEVQIDRL	8
TEILPVSM	8	RFASVYAW	8		TEILPVSM	8
KSNIIRGW	8	GYLQPRTF	8		KSNIIRGW	8
LTDEMIAQY	9	KYEQYIKW	8		LTDEMIAQY	9
WTAGAAAYY	9	FFSNVTWF	8		WTAGAAAYY	9
TSNQVAVLY	9	PFNDGVYF	8		TSNQVAVLY	9
NIDGYFKIY	9	PFFSNVTW	8		NIDGYFKIY	9
CVADYSVLY	9	KYNENGTI	8		CVADYSVLY	9
GAEHVNNSY	9	NYNYLYRL	8		GAEHVNNSY	9
RVDFCGKGY	9	TYVTQQLI	8		RVDFCGKGY	9
NSFTRGVYY	9	RFPNITNL	8		NSFTRGVYY	9
SANNCTFEY	9	KWPWYIWL	8		SANNCTFEY	9
WMESEFRVY	9	YIKWPWYI	8		WMESEFRVY	9
CNDPFLGVY	9	HFPREGVF	8		CNDPFLGVY	9
KTSVDCTMY	9	PWYIWLGF	8		KTSVDCTMY	9
FVFKNIDGY	9	GWIFGTTL	8		FVFKNIDGY	9
VASQSIIAY	9	YNYLYRLF	8		VASQSIIAY	9
YLQPRTFLL	9	EVFNATRF	8		YLQPRTFLL	9
VLNDILSRL	9	VADYSVLY	8		VLNDILSRL	9
KIADYNYKL	9	VVFLHVTY	8		KIADYNYKL	9
RLDKVEAEV	9	GPKKSTNL	8		RLDKVEAEV	9
FIAGLIAIV	9	AVRDPQTL	8		FIAGLIAIV	9
SIIAYTMSL	9	SPRRARSV	8		SIIAYTMSL	9
LLFNKVTLA	9	FPREGVFV	8		LLFNKVTLA	9
RLQSLQTYV	9	SPTKLNDL	8		RLQSLQTYV	9
HLMSFPQSA	9	KPSKRSFI	8		HLMSFPQSA	9
NLNESLIDL	9	FPLQSYGF	8		NLNESLIDL	9
VVFLHVTYV	9	APGQTGKI	8		VVFLHVTYV	9
GLTVLPPLL	9	YAWNRKRI	8		GLTVLPPLL	9
TLDSKTQSL	9	NATRFASV	8		TLDSKTQSL	9
RLNEVAKNL	9	MAYRFNGI	8		RLNEVAKNL	9
VLYENQKLI	9	EIRASANL	8		VLYENQKLI	9
FTISVTTEI	9	VSMTKTSV	8		FTISVTTEI	9
FQFCNDPFL	9	IAQYTSAL	8		FQFCNDPFL	9
RLFRKSNLK	9	NAQALNTL	8		RLFRKSNLK	9
GVYFASTEK	9	ITGRLQSL	8		GVYFASTEK	9
VTYVPAQEK	9	IGKIQDSL	8		VTYVPAQEK	9
TLKSFTVEK	9	QLIRAAEI	8		TLKSFTVEK	9
QIYKTPPIK	9	APHGVVFL	8		QIYKTPPIK	9
GVYYHKNNK	9	IIAYTMSL	8		GVYYHKNNK	9
ASANLAATK	9	VLYENQKL	8		ASANLAATK	9
TLADAGFIK	9	DSKTQSLL	8		TLADAGFIK	9
QIAPGQTGK	9	ALQIPFAM	8		QIAPGQTGK	9
KVFRSSVLH	9	SNKKFLPF	8		KVFRSSVLH	9
VLKGVKLHY	9	LQPRTFLL	8		VLKGVKLHY	9
SVYAWNRKR	9	PVLKGVKL	8		SVYAWNRKR	9
GIYQTSNFR	9	SAPHGVVF	8		GIYQTSNFR	9
EILPVSMTK	9	NIIRGWIF	8		EILPVSMTK	9
KCYGVSPTK	9	VLYNSASF	8		KCYGVSPTK	9
ALDPLSETK	9	ATRFASVY	8		ALDPLSETK	9
SSTASALGK	9	LLALHRSY	8		SSTASALGK	9
KSTNLVKNK	9	GIVNNTVY	8		KSTNLVKNK	9
HVSGTNGTK	9	KVGGNYNY	8		HVSGTNGTK	9
GTHWFVTQR	9	YRFNGIGV	8		GTHWFVTQR	9
GVLTESNKK	9	VRDLPQGF	8		GVLTESNKK	9
NSASFSTFK	9	RFQTLLAL	8		NSASFSTFK	9
SVLNDILSR	9	KRVDFCGK	8		SVLNDILSR	9
VYSTGSNVF	9	ERDISTEI	8		VYSTGSNVF	9
QYIKWPWYI	9	YRVVVLSF	8		QYIKWPWYI	9
YFPLQSYGF	9	FEYVSQPF	8		YFPLQSYGF	9
NYNYLYRLF	9	REFVFKNI	8		NYNYLYRLF	9
PFFSNVTWF	9	TECSNLLL	8		PFFSNVTWF	9
VFVSNGTHW	9	FVSNGTHW	8		VFVSNGTHW	9
RFDNPVLPF	9	KSWMESEF	8		RFDNPVLPF	9
EYVSQPFLM	9	VSNGTHWF	8		EYVSQPFLM	9
YYHKNNKSW	9	KTPPIKDF	8		YYHKNNKSW	9
PYRVVVLSF	9	ADQLTPTW	8		PYRVVVLSF	9
VYDPLQPEL	9	FTNVYADSF	9		VYDPLQPEL	9
IYQTSNFRV	9	ITDAVDCAL	9		IYQTSNFRV	9
VFKNIDGYF	9	TTEILPVSM	9		VFKNIDGYF	9
HWFVTQRNF	9	ILDITPCSF	9		HWFVTQRNF	9
AYSNNSIAI	9	LDSKVGGNY	9		AYSNNSIAI	9
GYLQPRTFL	9	VLPFNDGVY	9		GYLQPRTFL	9
GYQPYRVVV	9	GAAAYYVGY	9		GYQPYRVVV	9
QYGSFCTQL	9	STECSNLLL	9		QYGSFCTQL	9
VYAWNRKRI	9	STQDLFLPF	9		VYAWNRKRI	9
FVSNGTHWF	9	ASFSTFKCY	9		FVSNGTHWF	9
ETKCTLKSF	9	LGAENSVAY	9		ETKCTLKSF	9
WTFGAGAAL	9	VGGNYNYLY	9		WTFGAGAAL	9
GAAAYYVGY	9	ADAGFIKQY	9		GAAAYYVGY	9
STQDLFLPF	9	NDPFLGVYY	9		STQDLFLPF	9
NSIAIPTNF	9	YLQPRTFLL	9		NSIAIPTNF	9
SVLYNSASF	9	VLKGVKLHY	9		SVLYNSASF	9
MIAQYTSAL	9	ECSNLLLQY	9		MIAQYTSAL	9
EVFAQVKQI	9	NATRFASVY	9		EVFAQVKQI	9
LVRDLPQGF	9	HADQLTPTW	9		LVRDLPQGF	9
ESNKKFLPF	9	TLDSKTQSL	9		ESNKKFLPF	9
STASALGKL	9	FVSNGTHWF	9		STASALGKL	9
GTITSGWTF	9	TNSFTRGVY	9		GTITSGWTF	9
QSAPHGVVF	9	QLTPTWRVY	9		QSAPHGVVF	9
NVVIKVCEF	9	YSSANNCTF	9		NVVIKVCEF	9
TPINLVRDL	9	QSAPHGVVF	9		TPINLVRDL	9
SPRRARSVA	9	FQPTNGVGY	9		SPRRARSVA	9
IPTNFTISV	9	ERDISTEIY	9		IPTNFTISV	9
LPFNDGVYF	9	GVEGFNCYF	9		LPFNDGVYF	9
GPKKSTNLV	9	TQDLFLPFF	9		GPKKSTNLV	9
EPVLKGVKL	9	RSFIEDLLF	9		EPVLKGVKL	9
LPPAYTNSF	9	ALDPLSETK	9		LPPAYTNSF	9
QPTESIVRF	9	IADTTDAVR	9		QPTESIVRF	9
FPQSAPHGV	9	LADAGFIKQ	9		FPQSAPHGV	9
INITRFQTL	9	IGVTQNVLY	9		INITRFQTL	9
LITGRLQSL	9	RFDNPVLPF	9		LITGRLQSL	9
LLALHRSYL	9	RISNCVADY	9		LLALHRSYL	9
YQPYRVVVL	9	IDLQELGKY	9		YQPYRVVVL	9
DLLFNKVTL	9	IPFAMQMAY	9		DLLFNKVTL	9
YRLFRKSNL	9	ELDSFKEEL	9		YRLFRKSNL	9
DLPQGFSAL	9	VFAQVKQIY	9		DLPQGFSAL	9
FNATRFASV	9	ALNTLVKQL	9		FNATRFASV	9
KIYSKHTPI	9	VLSFELLHA	9		KIYSKHTPI	9
DKVFRSSVL	9	PLVDLPIGI	9		DKVFRSSVL	9
GQTGKIADY	9	ELLHAPATV	9		GQTGKIADY	9
LVKQLSSNF	9	GINASVVNI	9		LVKQLSSNF	9
FQPTNGVGY	9	GLIAIVMVT	9		FQPTNGVGY	9
NQKLIANQF	9	YQDVNCTEV	9		NQKLIANQF	9
TLLALHRSY	9	MIAQYTSAL	9		TLLALHRSY	9
GVYYPDKVF	9	KLPDDFTGC	9		GVYYPDKVF	9
QLTPTWRVY	9	SVTTEILPV	9		QLTPTWRVY	9
LQIPFAMQM	9	VTWFHAIHV	9		LQIPFAMQM	9
QIITTDNTF	9	ALLAGTITS	9		QIITTDNTF	9
VLHSTQDLF	9	ALGKLQDVV	9		VLHSTQDLF	9
LGAENSVAY	9	NVYADSFVI	9		LGAENSVAY	9
SQSIIAYTM	9	IITTDNTFV	9		SQSIIAYTM	9
VLPFNDGVY	9	RVYSTGSNV	9		VLPFNDGVY	9
AQKFNGLTV	9	SLSSTASAL	9		AQKFNGLTV	9
GRLQSLQTY	9	VIGIVNNTV	9		GRLQSLQTY	9
VRFPNITNL	9	QLNRALTGI	9		VRFPNITNL	9
TRFQTLLAL	9	FCNDPFLGV	9		TRFQTLLAL	9
TRFASVYAW	9	LQIPFAMQM	9		TRFASVYAW	9
TRTQLPPAY	9	IAIPTNFTI	9		TRTQLPPAY	9
KRSFIEDLL	9	FLHVTYVPA	9		KRSFIEDLL	9
FRVQPTESI	9	NTQEVFAQV	9		FRVQPTESI	9
KKFLPFQQF	9	KIYSKHTPI	9		KKFLPFQQF	9
QRNFYEPQI	9	KQIYKTPPI	9		QRNFYEPQI	9
NRALTGIAV	9	GVGYQPYRV	9		NRALTGIAV	9
QKFNGLTVL	9	YTNSFTRGV	9		QKFNGLTVL	9
VRDPQTLEI	9	LLALHRSYL	9		VRDPQTLEI	9
NHTSPDVDL	9	AQALNTLVK	9		NHTSPDVDL	9
AHFPREGVF	9	NQFNSAIGK	9		AHFPREGVF	9
LHSTQDLFL	9	ASVYAWNRK	9		LHSTQDLFL	9
AEIRASANL	9	KSNLKPFER	9		AEIRASANL	9
FEYVSQPFL	9	SQILPDPSK	9		FEYVSQPFL	9
FERDISTEI	9	NSFTRGVYY	9		FERDISTEI	9
AEVQIDRLI	9	FAQVKQIYK	9		AEVQIDRLI	9
KEIDRLNEV	9	FIEDLLFNK	9		KEIDRLNEV	9
GEVFNATRF	9	CVADYSVLY	9		GEVFNATRF	9
IEDLLFNKV	9	LIDLQELGK	9		IEDLLFNKV	9
HADQLTPTW	9	TLLALHRSY	9		HADQLTPTW	9
RSFIEDLLF	9	TSNQVAVLY	9		RSFIEDLLF	9
LAGTITSGW	9	GSFCTQLNR	9		LAGTITSGW	9
IAIPTNFTI	9	VASQSIIAY	9		IAIPTNFTI	9
FAMQMAYRF	9	VVLSFELLH	9		FAMQMAYRF	9
YSSANNCTF	9	WTAGAAAYY	9		YSSANNCTF	9
LLTDEMIAQY	10	LQPRTFLLK	9		LLTDEMIAQY	10
LADAGFIKQY	10	FVFKNIDGY	9		LADAGFIKQY	10
LIDLQELGKY	10	GVVFLHVTY	9		LIDLQELGKY	10
LTDEMIAQYT	10	NASVVNIQK	9		LTDEMIAQYT	10
NLDSKVGGNY	10	TFEYVSQPF	9		NLDSKVGGNY	10
NTSNQVAVLY	10	IWLGFIAGL	9		NTSNQVAVLY	10
YTNSFTRGVY	10	SWMESEFRV	9		YTNSFTRGVY	10
SSANNCTFEY	10	GTITSGWTF	9		SSANNCTFEY	10
GWTAGAAAYY	10	VLHSTQDLF	9		GWTAGAAAYY	10
QTGKIADYNY	10	CYGVSPTKL	9		QTGKIADYNY	10
IGAEHVNNSY	10	FAMQMAYRF	9		IGAEHVNNSY	10
FCNDPFLGVY	10	YNSASFSTF	9		FCNDPFLGVY	10
PTNGVGYQPY	10	VGYLQPRTF	9		PTNGVGYQPY	10
CNDPFLGVYY	10	NFGAISSVL	9		CNDPFLGVYY	10
NCVADYSVLY	10	GFIAGLIAI	9		NCVADYSVLY	10
KLNDLCFTNV	10	SVLYNSASF	9		KLNDLCFTNV	10
FELLHAPATV	10	NSIAIPTNF	9		FELLHAPATV	10
KLPDDFTGCV	10	AYRFNGIGV	9		KLPDDFTGCV	10
YHLMSFPQSA	10	YVPAQEKNF	9		YHLMSFPQSA	10
RQIAPGQTGK	10	PLQPELDSF	9		RQIAPGQTGK	10
KQIYKTPPIK	10	HFPREGVFV	9		KQIYKTPPIK	10
HVTYVPAQEK	10	NLCPFGEVF	9		HVTYVPAQEK	10
TEILPVSMTK	10	DFTGCVIAW	9		TEILPVSMTK	10
SLIDLQELGK	10	LFLPFFSNV	9		SLIDLQELGK	10
GVYYPDKVFR	10	QFNSAIGKI	9		GVYYPDKVFR	10
ILPDPSKPSK	10	YQPYRVVVL	9		ILPDPSKPSK	10
YLQPRTFLLK	10	TRFASVYAW	9		YLQPRTFLLK	10
RASANLAATK	10	DFCGKGYHL	9		RASANLAATK	10
YRLFRKSNLK	10	KNIDGYFKI	9		YRLFRKSNLK	10
VTLADAGFIK	10	YYPDKVFRS	9		VTLADAGFIK	10
ANQFNSAIGK	10	YIKWPWYIW	9		ANQFNSAIGK	10
KGIYQTSNFR	10	AHFPREGVF	9		KGIYQTSNFR	10
VYSSANNCTF	10	VLTESNKKF	9		VYSSANNCTF	10
TYVPAQEKNF	10	SNIIRGWIF	9		TYVPAQEKNF	10
IYKTPPIKDF	10	RFPNITNLC	9		IYKTPPIKDF	10
LYNSASFSTF	10	KIADYNYKL	9		LYNSASFSTF	10
VFVSNGTHWF	10	QIITTDNTF	9		VFVSNGTHWF	10
QYIKWPWYIW	10	KKFLPFQQF	9		QYIKWPWYIW	10
VYYHKNNKSW	10	DIADTTDAV	9		VYYHKNNKSW	10
GYLQPRTFLL	10	LVKQLSSNF	9		GYLQPRTFLL	10
RVYSTGSNVF	10	DISGINASV	9		RVYSTGSNVF	10
IYSKHTPINL	10	DLPQGFSAL	9		IYSKHTPINL	10
KWPWYIWLGF	10	NCYFPLQSY	9		KWPWYIWLGF	10
QLPPAYTNSF	10	SANNCTFEY	9		QLPPAYTNSF	10
CYFPLQSYGF	10	EVFNATRFA	9		CYFPLQSYGF	10
EFVFKNIDGY	10	NTSNQVAVL	9		EFVFKNIDGY	10
EVFAQVKQIY	10	EQYIKWPWY	9		EVFAQVKQIY	10
SVASQSIIAY	10	FIAGLIAIV	9		SVASQSIIAY	10
EILDITPCSF	10	DLEGKQGNF	9		EILDITPCSF	10
DSKVGGNYNY	10	GVYYPDKVF	9		DSKVGGNYNY	10
FVFKNIDGYF	10	QPTESIVRF	9		FVFKNIDGYF	10
QIPFAMQMAY	10	LPFNDGVYF	9		QIPFAMQMAY	10
SEPVLKGVKL	10	DVVNQNAQA	9		SEPVLKGVKL	10
YPDKVFRSSV	10	SFKEELDKY	9		YPDKVFRSSV	10
VPVAIHADQL	10	WFVTQRNFY	9		VPVAIHADQL	10
TPCSFGGVSV	10	EYVSQPFLM	9		TPCSFGGVSV	10
LPIGINITRF	10	QPRTFLLKY	9		LPIGINITRF	10
QPYRVVVLSF	10	SKVGGNYNY	9		QPYRVVVLSF	10
SAIGKIQDSL	10	VVFLHVTYV	9		SAIGKIQDSL	10
SLGAENSVAY	10	VLNDILSRL	9		SLGAENSVAY	10
VLPFNDGVYF	10	SANLAATKM	9		VLPFNDGVYF	10
AICHDGKAHF	10	NGVEGFNCY	9		AICHDGKAHF	10
KRFDNPVLPF	10	GAEHVNNSY	9		KRFDNPVLPF	10
KRSFIEDLLF	10	SVAYSNNSI	9		KRSFIEDLLF	10
KRVDFCGKGY	10	WMESEFRVY	9		KRVDFCGKGY	10
IVRFPNITNL	10	GQTGKIADY	9		IVRFPNITNL	10
ATRFASVYAW	10	EMIAQYTSA	9		ATRFASVYAW	10
YRFNGIGVTQ	10	NLLLQYGSF	9		YRFNGIGVTQ	10
IRGWIFGTTL	10	SAPHGVVFL	9		IRGWIFGTTL	10
KRISNCVADY	10	LPFFSNVTW	9		KRISNCVADY	10
TGRLQSLQTY	10	KPFERDIST	9		TGRLQSLQTY	10
GRLQSLQTYV	10	FPREGVFVS	9		GRLQSLQTYV	10
ARDLICAQKF	10	APGQTGKIA	9		ARDLICAQKF	10
ITRFQTLLAL	10	RAAEIRASA	9		ITRFQTLLAL	10
VRDPQTLEIL	10	LPPLLTDEM	9		VRDPQTLEIL	10
VEAEVQIDRL	10	VVNQNAQAL	9		VEAEVQIDRL	10
AAEIRASANL	10	SIIAYTMSL	9		AAEIRASANL	10
FDEDDSEPVL	10	IPIGAGICA	9		FDEDDSEPVL	10
NESLIDLQEL	10	WTFGAGAAL	9		NESLIDLQEL	10
FEYVSQPFLM	10	AALQIPFAM	9		FEYVSQPFLM	10
IHADQLTPTW	10	YPDKVFRSS	9		IHADQLTPTW	10
GVFVSNGTHW	10	SPDVDLGDI	9		GVFVSNGTHW	10
YTNSFTRGVYY	11	TPTWRVYST	9		YTNSFTRGVYY	11
STECSNLLLQY	11	TPCNGVEGF	9		STECSNLLLQY	11
PLLTDEMIAQY	11	WPWYIWLGF	9		PLLTDEMIAQY	11
SGWTAGAAAYY	11	VAKNLNESL	9		SGWTAGAAAYY	11
YSSANNCTFEY	11	RGWIFGTTL	9		YSSANNCTFEY	11
MSLGAENSVAY	11	LVRDLPQGF	9		MSLGAENSVAY	11
TNTSNQVAVLY	11	TPGDSSSGW	9		TNTSNQVAVLY	11
TLADAGFIKQY	11	SALEPLVDL	9		TLADAGFIKQY	11
LIGAEHVNNSY	11	FERDISTEI	9		LIGAEHVNNSY	11
NSASFSTFKCY	11	LPDDFTGCV	9		NSASFSTFKCY	11
SNCVADYSVLY	11	IANQFNSAI	9		SNCVADYSVLY	11
YYVGYLQPRTF	11	LITGRLQSL	9		YYVGYLQPRTF	11
RFPNITNLCPF	11	LVKNKCVNF	9		RFPNITNLCPF	11
KPFERDISTEI	11	QMAYRFNGI	9		KPFERDISTEI	11
FPQSAPHGVVF	11	LPPAYTNSF	9		FPQSAPHGVVF	11
SIVRFPNITNL	11	ICAQKFNGL	9		SIVRFPNITNL	11
KRFDNPVLPFN	11	FIKQYGDCL	9		KRFDNPVLPFN	11
TKRFDNPVLPF	11	ESNKKFLPF	9		TKRFDNPVLPF	11
YECDIPIGAGI	11	NSPRRARSV	9		YECDIPIGAGI	11
PPLLTDEMIAQY	12	YSKHTPINL	9		PPLLTDEMIAQY	12
NLDSKVGGNYNY	12	ESIVRFPNI	9		NLDSKVGGNYNY	12
ISNCVADYSVLY	12	LGQSKRVDF	9		ISNCVADYSVLY	12
SSGWTAGAAAYY	12	VFQTRAGCL	9		SSGWTAGAAAYY	12
ELDSFKEELDKY	12	VRFPNITNL	9		ELDSFKEELDKY	12
GTNTSNQVAVLY	12	QQLIRAAEI	9		GTNTSNQVAVLY	12
HADQLTPTWRVY	12	SALGKLQDV	9		HADQLTPTWRVY	12
WTAGAAAYYVGY	12	NVVIKVCEF	9		WTAGAAAYYVGY	12
VLYNSASFSTFK	12	SPRRARSVA	9		VLYNSASFSTFK	12
STFKCYGVSPTK	12	TPINLVRDL	9		STFKCYGVSPTK	12
VYDPLQPELDSF	12	DAVRDPQTL	9		VYDPLQPELDSF	12
AYYVGYLQPRTF	12	HLMSFPQSA	9		AYYVGYLQPRTF	12
SFPQSAPHGVVF	12	TRFQTLLAL	9		SFPQSAPHGVVF	12
GYQPYRVVVLSF	12	FRKSNLKPF	9		GYQPYRVVVLSF	12
YYPDKVFRSSVL	12	GPKKSTNLV	9		YYPDKVFRSSVL	12
SYLTPGDSSSGW	12	RLNEVAKNL	9		SYLTPGDSSSGW	12
EVFNATRFASVY	12	CGPKKSTNL	9		EVFNATRFASVY	12
DVVIGIVNNTVY	12	FPQSAPHGV	9		DVVIGIVNNTVY	12
VRFPNITNLCPF	12	NLKPFERDI	9		VRFPNITNLCPF	12
KRVDFCGKGYHL	12	IGIVNNTVY	9		KRVDFCGKGYHL	12
VAIHADQLTPTW	12	IGAGICASY	9		VAIHADQLTPTW	12
		GEVFNATRF	9		TAGAAAYY	8
		KGIYQTSNF	9		FTVEKGIY	8
		KVTLADAGF	9		SNQVAVLY	8
		LTDEMIAQY	9		ASQSIIAY	8
		RQIAPGQTG	9		RTQLPPAY	8
		KTSVDCTMY	9		GVEGFNCY	8
		GNFKNLREF	9		NDPFLGVY	8
		RVDFCGKGY	9		LTDEMIAQ	8
		GRLQSLQTY	9		GAENSVAY	8
		LQTYVTQQL	9		QTGKIADY	8
		VFKNIDGYF	9		SLIDLQEL	8
		TGKIADYNY	9		GLIAIVMV	8
		VQIDRLITG	9		FLPFFSNV	8
		NIDGYFKIY	9		FLVLLPLV	8
		YRFNGIGVT	9		ILPVSMTK	8
		VRDPQTLEI	9		KIADYNYK	8
		KRFDNPVLP	9		SVYAWNRK	8
		ARDLICAQK	9		YLYRLFRK	8
		ARSVASQSI	9		STASALGK	8
		NRALTGIAV	9		VLNDILSR	8
		QKFNGLTVL	9		RFASVYAW	8
		TRAGCLIGA	9		GYLQPRTF	8
		IRGDEVRQI	9		KYEQYIKW	8
		GKYEQYIKW	9		FFSNVTWF	8
		IRASANLAA	9		PFNDGVYF	8
		SRLDKVEAE	9		PFFSNVTW	8
		FRSSVLHST	9		KYNENGTI	8
		RRARSVASQ	9		NYNYLYRL	8
		TRGVYYPDK	9		TYVTQQLI	8
		KHTPINLVR	9		RFPNITNL	8
		VYDPLQPEL	9		KWPWYIWL	8
		FQFCNDPFL	9		YIKWPWYI	8
		FEYVSQPFL	9		HFPREGVF	8
		DEDDSEPVL	9		PWYIWLGF	8
		DKVFRSSVL	9		GWIFGTTL	8
		EQDKNTQEV	9		YNYLYRLF	8
		QNAQALNTL	9		EVFNATRF	8
		TKRFDNPVL	9		VVFLHVTY	8
		YHKNNKSWM	9		AVRDPQTL	8
		DKVEAEVQI	9		FPREGVFV	8
		TRTQLPPAY	9		SPTKLNDL	8
		IKDFGGFNF	9		KPSKRSFI	8
		FKNLREFVF	9		FPLQSYGF	8
		EHVNNSYEC	9		APGQTGKI	8
		SNFGAISSV	9		YAWNRKRI	8
		EPVLKGVKL	9		NATRFASV	8
		DLLFNKVTL	9		MAYRFNGI	8
		NKSWMESEF	9		EIRASANL	8
		KEIDRLNEV	9		VSMTKTSV	8
		TKTSVDCTM	9		IAQYTSAL	8
		NLNESLIDL	9		NAQALNTL	8
		YKTPPIKDF	9		ITGRLQSL	8
		IPTNFTISV	9		IGKIQDSL	8
		SKHTPINLV	9		QLIRAAEI	8
		IKWPWYIWL	9		IIAYTMSL	8
		DQLTPTWRV	9		VLYENQKL	8
		TEVPVAIHA	9		DSKTQSLL	8
		SEFRVYSSA	9		ALQIPFAM	8
		SQSIIAYTM	9		SNKKFLPF	8
		YECDIPIGA	9		LQPRTFLL	8
		LEPLVDLPI	9		PVLKGVKL	8
		VDLPIGINI	9		SAPHGVVF	8
		GDIAARDLI	9		NIIRGWIF	8
		FELLHAPAT	9		VLYNSASF	8
		TEILPVSMT	9		ATRFASVY	8
		YEQYIKWPW	9		LLALHRSY	8
		QELGKYEQY	9		GIVNNTVY	8
		LEILDITPC	9		KVGGNYNY	8
		AQKFNGLTV	9		YRFNGIGV	8
		RDPQTLEIL	9		VRDLPQGF	8
		VFVSNGTHW	9		RFQTLLAL	8
		KSFTVEKGI	9		KRVDFCGK	8
		RSVASQSII	9		ERDISTEI	8
		QTYVTQQLI	9		FEYVSQPF	8
		FTISVTTEI	9		REFVFKNI	8
		VSQPFLMDL	9		TECSNLLL	8
		VSNGTHWFV	9		FVSNGTHW	8
		ISSVLNDIL	9		KSWMESEF	8
		YYHKNNKSW	9		VSNGTHWF	8
		KVGGNYNYL	9		KTPPIKDF	8
		RVVVLSFEL	9		ADQLTPTW	8
		MSLGAENSV	9		FTNVYADSF	9
		TNSFTRGVYY	10		ITDAVDCAL	9
		DSFKEELDKY	10		TTEILPVSM	9
		TTRTQLPPAY	10		ILDITPCSF	9
		TKTSVDCTMY	10		LDSKVGGNY	9
		SVASQSIIAY	10		STECSNLLL	9
		LNDLCFTNVY	10		ASFSTFKCY	9
		DSKVGGNYNY	10		VGGNYNYLY	9
		KNIDGYFKIY	10		ADAGFIKQY	9
		QTLLALHRSY	10		NDPFLGVYY	9
		SLGAENSVAY	10		ECSNLLLQY	9
		KRVDFCGKGY	10		NATRFASVY	9
		SASFSTFKCY	10		TNSFTRGVY	9
		FERDISTEIY	10		ERDISTEIY	9
		SWMESEFRVY	10		GVEGFNCYF	9
		WTAGAAAYYV	10		TQDLFLPFF	9
		LQELGKYEQY	10		IADTTDAVR	9
		KVGGNYNYLY	10		LADAGFIKQ	9
		TSNQVAVLYQ	10		IGVTQNVLY	9
		STQDLFLPFF	10		RISNCVADY	9
		AVRDPQTLEI	10		IDLQELGKY	9
		FNATRFASVY	10		IPFAMQMAY	9
		EFVFKNIDGY	10		ELDSFKEEL	9
		GIGVTQNVLY	10		VFAQVKQIY	9
		LVDLPIGINI	10		ALNTLVKQL	9
		EVFAQVKQIY	10		VLSFELLHA	9
		VIGIVNNTVY	10		PLVDLPIGI	9
		TTLDSKTQSL	10		ELLHAPATV	9
		SVLNDILSRL	10		GINASVVNI	9
		TVYDPLQPEL	10		GLIAIVMVT	9
		FVSNGTHWFV	10		YQDVNCTEV	9
		ALQIPFAMQM	10		KLPDDFTGC	9
		SRLDKVEAEV	10		SVTTEILPV	9
		KLQDVVNQNA	10		VTWFHAIHV	9
		RLITGRLQSL	10		ALLAGTITS	9
		KNLNESLIDL	10		ALGKLQDVV	9
		YIWLGFIAGL	10		NVYADSFVI	9
		GLIAIVMVTI	10		IITTDNTFV	9
		GKIADYNYKL	10		RVYSTGSNV	9
		GRLQSLQTYV	10		SLSSTASAL	9
		VVIGIVNNTV	10		VIGIVNNTV	9
		GYLQPRTFLL	10		QLNRALTGI	9
		FIEDLLFNKV	10		FCNDPFLGV	9
		AIPTNFTISV	10		FLHVTYVPA	9
		LLIVNNATNV	10		NTQEVFAQV	9
		VLYENQKLIA	10		KQIYKTPPI	9
		VLHSTQDLFL	10		GVGYQPYRV	9
		SIAIPTNFTI	10		YTNSFTRGV	9
		YLQPRTFLLK	10		AQALNTLVK	9
		SLQTYVTQQL	10		NQFNSAIGK	9
		GDISGINASV	10		ASVYAWNRK	9
		DGVYFASTEK	10		KSNLKPFER	9
		RLFRKSNLKP	10		SQILPDPSK	9
		IHVSGTNGTK	10		FAQVKQIYK	9
		RVQPTESIVR	10		FIEDLLFNK	9
		AARDLICAQK	10		LIDLQELGK	9
		GVYFASTEKS	10		GSFCTQLNR	9
		WIFGTTLDSK	10		VVLSFELLH	9
		LGVYYHKNNK	10		LQPRTFLLK	9
		CTLKSFTVEK	10		GVVFLHVTY	9
		YNSASFSTFK	10		NASVVNIQK	9
		ASVYAWNRKR	10		TFEYVSQPF	9
		GWTAGAAAYY	10		IWLGFIAGL	9
		SSVLNDILSR	10		SWMESEFRV	9
		VFAQVKQIYK	10		CYGVSPTKL	9
		SFIEDLLFNK	10		YNSASFSTF	9
		GTGVLTESNK	10		VGYLQPRTF	9
		TLKSFTVEKG	10		NFGAISSVL	9
		VTYVPAQEKN	10		GFIAGLIAI	9
		KVEAEVQIDR	10		AYRFNGIGV	9
		CALDPLSETK	10		YVPAQEKNF	9
		LSSTASALGK	10		PLQPELDSF	9
		VLPFNDGVYF	10		HFPREGVFV	9
		GYQPYRVVVL	10		NLCPFGEVF	9
		VGYLQPRTFL	10		DFTGCVIAW	9
		PFAMQMAYRF	10		LFLPFFSNV	9
		SFKEELDKYF	10		QFNSAIGKI	9
		DYNYKLPDDF	10		DFCGKGYHL	9
		FEYVSQPFLM	10		KNIDGYFKI	9
		KRFDNPVLPF	10		YYPDKVFRS	9
		VYSTGSNVFQ	10		YIKWPWYIW	9
		VQPTESIVRF	10		VLTESNKKF	9
		VAYSNNSIAI	10		SNIIRGWIF	9
		EQYIKWPWYI	10		RFPNITNLC	9
		GNYNYLYRLF	10		DIADTTDAV	9
		THWFVTQRNF	10		DISGINASV	9
		IHADQLTPTW	10		NCYFPLQSY	9
		LPFFSNVTWF	10		EVFNATRFA	9
		YFPLQSYGFQ	10		NTSNQVAVL	9
		GVFVSNGTHW	10		EQYIKWPWY	9
		VGYQPYRVVV	10		DLEGKQGNF	9
		KYEQYIKWPW	10		DVVNQNAQA	9
		QPYRVVVLSF	10		SFKEELDKY	9
		NFKNLREFVF	10		WFVTQRNFY	9
		SYGFQPTNGV	10		QPRTFLLKY	9
		FVFKNIDGYF	10		SKVGGNYNY	9
		KCYGVSPTKL	10		SANLAATKM	9
		FLPFFSNVTW	10		NGVEGFNCY	9
		YYHKNNKSWM	10		SVAYSNNSI	9
		LYQDVNCTEV	10		EMIAQYTSA	9
		IWLGFIAGLI	10		NLLLQYGSF	9
		LLTDEMIAQY	10		SAPHGVVFL	9
		EVAKNLNESL	10		LPFFSNVTW	9
		HGVVFLHVTY	10		KPFERDIST	9
		NLVRDLPQGF	10		FPREGVFVS	9
		NLDSKVGGNY	10		APGQTGKIA	9
		LADAGFIKQY	10		RAAEIRASA	9
		YSVLYNSASF	10		LPPLLTDEM	9
		DVVNQNAQAL	10		VVNQNAQAL	9
		STPCNGVEGF	10		IPIGAGICA	9
		DQLTPTWRVY	10		AALQIPFAM	9
		AGTITSGWTF	10		YPDKVFRSS	9
		SSANNCTFEY	10		SPDVDLGDI	9
		AGAAAYYVGY	10		TPTWRVYST	9
		RVYSTGSNVF	10		TPCNGVEGF	9
		YVGYLQPRTF	10		WPWYIWLGF	9
		QLPPAYTNSF	10		VAKNLNESL	9
		FTISVTTEIL	10		RGWIFGTTL	9
		TLVKQLSSNF	10		TPGDSSSGW	9
		EMIAQYTSAL	10		SALEPLVDL	9
		FIAGLIAIVM	10		LPDDFTGCV	9
		FCNDPFLGVY	10		IANQFNSAI	9
		PTNGVGYQPY	10		LVKNKCVNF	9
		NNSIAIPTNF	10		QMAYRFNGI	9
		LPIGINITRF	10		ICAQKFNGL	9
		FPQSAPHGVV	10		FIKQYGDCL	9
		LPVSMTKTSV	10		NSPRRARSV	9
		HTPINLVRDL	10		YSKHTPINL	9
		APHGVVFLHV	10		ESIVRFPNI	9
		SPRRARSVAS	10		LGQSKRVDF	9
		FPNITNLCPF	10		VFQTRAGCL	9
		IVRFPNITNL	10		QQLIRAAEI	9
		SFPQSAPHGV	10		SALGKLQDV	9
		RARSVASQSI	10		DAVRDPQTL	9
		HFPREGVFVS	10		FRKSNLKPF	9
		NSPRRARSVA	10		CGPKKSTNL	9
		LPDDFTGCVI	10		NLKPFERDI	9
		DPSKPSKRSF	10		IGIVNNTVY	9
		TPPIKDFGGF	10		IGAGICASY	9
		LPFQQFGRDI	10		KGIYQTSNF	9
		SPTKLNDLCF	10		KVTLADAGF	9
		SEPVLKGVKL	10		RQIAPGQTG	9
		GINITRFQTL	10		GNFKNLREF	9
		AQKFNGLTVL	10		LQTYVTQQL	9
		RGVYYPDKVF	10		TGKIADYNY	9
		GFQPTNGVGY	10		VQIDRLITG	9
		IGAEHVNNSY	10		YRFNGIGVT	9
		YTNSFTRGVY	10		KRFDNPVLP	9
		PQSAPHGVVF	10		ARDLICAQK	9
		SGWTAGAAAY	10		ARSVASQSI	9
		LQPRTFLLKY	10		TRAGCLIGA	9
		EQDKNTQEVF	10		IRGDEVRQI	9
		KSFTVEKGIY	10		GKYEQYIKW	9
		PVLKGVKLHY	10		IRASANLAA	9
		VLKGVKLHYT	10		SRLDKVEAE	9
		NCVADYSVLY	10		FRSSVLHST	9
		TGRLQSLQTY	10		RRARSVASQ	9
		KAHFPREGVF	10		TRGVYYPDK	9
		VRFPNITNLC	10		KHTPINLVR	9
		TRFQTLLALH	10		DEDDSEPVL	9
		YRVVVLSFEL	10		EQDKNTQEV	9
		QRNFYEPQII	10		QNAQALNTL	9
		YRLFRKSNLK	10		TKRFDNPVL	9
		TRFASVYAWN	10		YHKNNKSWM	9
		VRDPQTLEIL	10		DKVEAEVQI	9
		VRDLPQGFSA	10		IKDFGGFNF	9
		WRVYSTGSNV	10		FKNLREFVF	9
		SKRSFIEDLL	10		EHVNNSYEC	9
		FRVQPTESIV	10		SNFGAISSV	9
		AYRFNGIGVT	10		NKSWMESEF	9
		NQNAQALNTL	10		TKTSVDCTM	9
		NFRVQPTESI	10		YKTPPIKDF	9
		IRGWIFGTTL	10		SKHTPINLV	9
		ITRFQTLLAL	10		IKWPWYIWL	9
		SKVGGNYNYL	10		DQLTPTWRV	9
		DRLNEVAKNL	10		TEVPVAIHA	9
		YHLMSFPQSA	10		SEFRVYSSA	9
		AHFPREGVFV	10		YECDIPIGA	9
		FDEDDSEPVL	10		LEPLVDLPI	9
		TFEYVSQPFL	10		VDLPIGINI	9
		FELLHAPATV	10		GDIAARDLI	9
		NENGTITDAV	10		FELLHAPAT	9
		QEVFAQVKQI	10		TEILPVSMT	9
		QKEIDRLNEV	10		YEQYIKWPW	9
		KEIDRLNEVA	10		QELGKYEQY	9
		RDLPQGFSAL	10		LEILDITPC	9
		FGEVFNATRF	10		RDPQTLEIL	9
		AEIRASANLA	10		KSFTVEKGI	9
		QELGKYEQYI	10		RSVASQSII	9
		SETKCTLKSF	10		QTYVTQQLI	9
		PELDSFKEEL	10		VSQPFLMDL	9
		VEQDKNTQEV	10		VSNGTHWFV	9
		PFERDISTEI	10		ISSVLNDIL	9
		GEVFNATRFA	10		KVGGNYNYL	9
		LTPGDSSSGW	10		RVVVLSFEL	9
		KSNIIRGWIF	10		MSLGAENSV	9
		HADQLTPTWR	10		TNSFTRGVYY	10
		LLAGTITSGW	10		DSFKEELDKY	10
		LGKYEQYIKW	10		TTRTQLPPAY	10
		HSTQDLFLPF	10		TKTSVDCTMY	10
		VSGTNGTKRF	10		LNDLCFTNVY	10
		RSFIEDLLFN	10		KNIDGYFKIY	10
		ASQSIIAYTM	10		QTLLALHRSY	10
		QSAPHGVVFL	10		SASFSTFKCY	10
		VTTEILPVSM	10		FERDISTEIY	10
		YLQPRTFLLKY	11		SWMESEFRVY	10
		LTDEMIAQYTS	11		WTAGAAAYYV	10
		LLTDEMIAQYT	11		LQELGKYEQY	10
		MTKTSVDCTMY	11		KVGGNYNYLY	10
		FCNDPFLGVYY	11		TSNQVAVLYQ	10
		SSGWTAGAAAY	11		STQDLFLPFF	10
		SKRVDFCGKGY	11		AVRDPQTLEI	10
		NNLDSKVGGNY	11		FNATRFASVY	10
		FKNIDGYFKIY	11		GIGVTQNVLY	10
		LTTRTQLPPAY	11		LVDLPIGINI	10
		ITGRLQSLQTY	11		VIGIVNNTVY	10
		SLIDLQELGKY	11		TTLDSKTQSL	10
		KSWMESEFRVY	11		SVLNDILSRL	10
		QFCNDPFLGVY	11		TVYDPLQPEL	10
		KLNDLCFTNVY	11		FVSNGTHWFV	10
		RSVASQSIIAY	11		ALQIPFAMQM	10
		NLDSKVGGNYN	11		SRLDKVEAEV	10
		TTDAVRDPQTL	11		KLQDVVNQNA	10
		DLQELGKYEQY	11		RLITGRLQSL	10
		LDSKVGGNYNY	11		KNLNESLIDL	10
		AYTNSFTRGVY	11		YIWLGFIAGL	10
		VLYQDVNCTEV	11		GLIAIVMVTI	10
		VLPFNDGVYFA	11		GKIADYNYKL	10
		FQFCNDPFLGV	11		VVIGIVNNTV	10
		RLDKVEAEVQI	11		FIEDLLFNKV	10
		SSVLNDILSRL	11		AIPTNFTISV	10
		NLCPFGEVFNA	11		LLIVNNATNV	10
		SFELLHAPATV	11		VLYENQKLIA	10
		LEPLVDLPIGI	11		VLHSTQDLFL	10
		FIAGLIAIVMV	11		SIAIPTNFTI	10
		GYHLMSFPQSA	11		SLQTYVTQQL	10
		KVTLADAGFIK	11		GDISGINASV	10
		VRQIAPGQTGK	11		DGVYFASTEK	10
		KCTLKSFTVEK	11		RLFRKSNLKP	10
		VLNDILSRLDK	11		IHVSGTNGTK	10
		GINASVVNIQK	11		RVQPTESIVR	10
		TTEILPVSMTK	11		AARDLICAQK	10
		VKQIYKTPPIK	11		GVYFASTEKS	10
		AIHVSGTNGTK	11		WIFGTTLDSK	10
		KMSECVLGQSK	11		LGVYYHKNNK	10
		SLSSTASALGK	11		CTLKSFTVEK	10
		IVNNATNVVIK	11		YNSASFSTFK	10
		RSFIEDLLFNK	11		ASVYAWNRKR	10
		IANQFNSAIGK	11		SSVLNDILSR	10
		ALTGIAVEQDK	11		VFAQVKQIYK	10
		LFLPFFSNVTW	11		SFIEDLLFNK	10
		RVYSSANNCTF	11		GTGVLTESNK	10
		YYPDKVFRSSV	11		TLKSFTVEKG	10
		PFGEVFNATRF	11		VTYVPAQEKN	10
		YVGYLQPRTFL	11		KVEAEVQIDR	10
		TFEYVSQPFLM	11		CALDPLSETK	10
		VYSSANNCTFE	11		LSSTASALGK	10
		TQLPPAYTNSF	11		GYQPYRVVVL	10
		EYVSQPFLMDL	11		VGYLQPRTFL	10
		WRVYSTGSNVF	11		PFAMQMAYRF	10
		VTYVPAQEKNF	11		SFKEELDKYF	10
		DYSVLYNSASF	11		DYNYKLPDDF	10
		VYFASTEKSNI	11		VYSTGSNVFQ	10
		QYIKWPWYIWL	11		VQPTESIVRF	10
		YEQYIKWPWYI	11		VAYSNNSIAI	10
		IYSKHTPINLV	11		EQYIKWPWYI	10
		TYVPAQEKNFT	11		GNYNYLYRLF	10
		QIYKTPPIKDF	11		THWFVTQRNF	10
		VFKNIDGYFKI	11		LPFFSNVTWF	10
		VLYNSASFSTF	11		YFPLQSYGFQ	10
		NCYFPLQSYGF	11		VGYQPYRVVV	10
		IYKTPPIKDFG	11		KYEQYIKWPW	10
		YQPYRVVVLSF	11		NFKNLREFVF	10
		YTNSFTRGVYY	11		SYGFQPTNGV	10
		VVIGIVNNTVY	11		KCYGVSPTKL	10
		TLADAGFIKQY	11		FLPFFSNVTW	10
		MSLGAENSVAY	11		YYHKNNKSWM	10
		YPDKVFRSSVL	11		LYQDVNCTEV	10
		TPCSFGGVSVI	11		IWLGFIAGLI	10
		RVQPTESIVRF	11		EVAKNLNESL	10
		KPSKRSFIEDL	11		HGVVFLHVTY	10
		IPIGAGICASY	11		NLVRDLPQGF	10
		LPQGFSALEPL	11		YSVLYNSASF	10
		AVRDPQTLEIL	11		DVVNQNAQAL	10
		IPFAMQMAYRF	11		STPCNGVEGF	10
		LQIPFAMQMAY	11		DQLTPTWRVY	10
		YGFQPTNGVGY	11		AGTITSGWTF	10
		GQTGKIADYNY	11		AGAAAYYVGY	10
		TRFASVYAWNR	11		YVGYLQPRTF	10
		TRFQTLLALHR	11		FTISVTTEIL	10
		FRVQPTESIVR	11		TLVKQLSSNF	10
		TRGVYYPDKVF	11		EMIAQYTSAL	10
		NITRFQTLLAL	11		FIAGLIAIVM	10
		NATRFASVYAW	11		NNSIAIPTNF	10
		IRASANLAATK	11		FPQSAPHGVV	10
		KRVDFCGKGYH	11		LPVSMTKTSV	10
		KRSFIEDLLFN	11		HTPINLVRDL	10
		VRFPNITNLCP	11		APHGVVFLHV	10
		GRLQSLQTYVT	11		SPRRARSVAS	10
		SKRSFIEDLLF	11		FPNITNLCPF	10
		YRFNGIGVTQN	11		SFPQSAPHGV	10
		SIVRFPNITNL	11		RARSVASQSI	10
		VRDLPQGFSAL	11		HFPREGVFVS	10
		KHTPINLVRDL	11		NSPRRARSVA	10
		DRLITGRLQSL	11		LPDDFTGCVI	10
		IEDLLFNKVTL	11		DPSKPSKRSF	10
		KFDEDDSEPVL	11		TPPIKDFGGF	10
		NEVAKNLNESL	11		LPFQQFGRDI	10
		YENQKLIANQF	11		SPTKLNDLCF	10
		RAAEIRASANL	11		GINITRFQTL	10
		VEQDKNTQEVF	11		AQKFNGLTVL	10
		QEKNFTTAPAI	11		RGVYYPDKVF	10
		KPFERDISTEI	11		GFQPTNGVGY	10
		LEILDITPCSF	11		PQSAPHGVVF	10
		AEIRASANLAA	11		SGWTAGAAAY	10
		VEAEVQIDRLI	11		LQPRTFLLKY	10
		AIHADQLTPTW	11		EQDKNTQEVF	10
		STEKSNIIRGW	11		KSFTVEKGIY	10
		GVYYHKNNKSW	11		PVLKGVKLHY	10
		ITNLCPFGEVF	11		VLKGVKLHYT	10
		SNNSIAIPTNF	11		KAHFPREGVF	10
		ALLAGTITSGW	11		VRFPNITNLC	10
		YLTPGDSSSGW	11		TRFQTLLALH	10
		SSSGWTAGAAAY	12		YRVVVLSFEL	10
		VTLADAGFIKQY	12		QRNFYEPQII	10
		DSKVGGNYNYLY	12		TRFASVYAWN	10
		AYTNSFTRGVYY	12		VRDLPQGFSA	10
		DSTECSNLLLQY	12		WRVYSTGSNV	10
		LTDEMIAQYTSA	12		SKRSFIEDLL	10
		QSKRVDFCGKGY	12		FRVQPTESIV	10
		FQFCNDPFLGVY	12		AYRFNGIGVT	10
		SMTKTSVDCTMY	12		NQNAQALNTL	10
		YTNSFTRGVYYP	12		NFRVQPTESI	10
		CLIGAEHVNNSY	12		SKVGGNYNYL	10
		TMSLGAENSVAY	12		DRLNEVAKNL	10
		VFKNIDGYFKIY	12		AHFPREGVFV	10
		SNNLDSKVGGNY	12		TFEYVSQPFL	10
		GTHWFVTQRNFY	12		NENGTITDAV	10
		LLTDEMIAQYTS	12		QEVFAQVKQI	10
		ESLIDLQELGKY	12		QKEIDRLNEV	10
		STECSNLLLQYG	12		KEIDRLNEVA	10
		ALEPLVDLPIGI	12		RDLPQGFSAL	10
		VLNDILSRLDKV	12		FGEVFNATRF	10
		FGTTLDSKTQSL	12		AEIRASANLA	10
		KLNDLCFTNVYA	12		QELGKYEQYI	10
		QLSSNFGAISSV	12		SETKCTLKSF	10
		ISSVLNDILSRL	12		PELDSFKEEL	10
		ALDPLSETKCTL	12		VEQDKNTQEV	10
		KLQDVVNQNAQA	12		PFERDISTEI	10
		VTTEILPVSMTK	12		GEVFNATRFA	10
		SVLNDILSRLDK	12		LTPGDSSSGW	10
		QVKQIYKTPPIK	12		KSNIIRGWIF	10
		LIANQFNSAIGK	12		HADQLTPTWR	10
		LLHAPATVCGPK	12		LLAGTITSGW	10
		YLYRLFRKSNLK	12		LGKYEQYIKW	10
		TWRVYSTGSNVF	12		HSTQDLFLPF	10
		SYECDIPIGAGI	12		VSGTNGTKRF	10
		LYENQKLIANQF	12		RSFIEDLLFN	10
		YYVGYLQPRTFL	12		ASQSIIAYTM	10
		TFGAGAALQIPF	12		QSAPHGVVFL	10
		VRFPNITNLCPF	12		VTTEILPVSM	10
		VYFASTEKSNII	12		YLQPRTFLLKY	11
		RFPNITNLCPFG	12		LTDEMIAQYTS	11
		REGVFVSNGTHW	12		LLTDEMIAQYT	11
		LFLPFFSNVTWF	12		MTKTSVDCTMY	11
		VYYPDKVFRSSV	12		FCNDPFLGVYY	11
		VGGNYNYLYRLF	12		SSGWTAGAAAY	11
		KYEQYIKWPWYI	12		SKRVDFCGKGY	11
		RFNGIGVTQNVL	12		NNLDSKVGGNY	11
		DIPIGAGICASY	12		FKNIDGYFKIY	11
		ISNCVADYSVLY	12		LTTRTQLPPAY	11
		APAICHDGKAHF	12		ITGRLQSLQTY	11
		LPDPSKPSKRSF	12		SLIDLQELGKY	11
		APHGVVFLHVTY	12		KSWMESEFRVY	11
		RTQLPPAYTNSF	12		QFCNDPFLGVY	11
		FPQSAPHGVVFL	12		KLNDLCFTNVY	11
		TQEVFAQVKQIY	12		RSVASQSIIAY	11
		SYGFQPTNGVGY	12		NLDSKVGGNYN	11
		KQIYKTPPIKDF	12		TTDAVRDPQTL	11
		ARSVASQSIIAY	12		DLQELGKYEQY	11
		YRFNGIGVTQNV	12		LDSKVGGNYNY	11
		FRVQPTESIVRF	12		AYTNSFTRGVY	11
		TRFASVYAWNRK	12		VLYQDVNCTEV	11
		KRFDNPVLPFND	12		VLPFNDGVYFA	11
		GTKRFDNPVLPF	12		FQFCNDPFLGV	11
		TRGVYYPDKVFR	12		RLDKVEAEVQI	11
		ESIVRFPNITNL	12		SSVLNDILSRL	11
		SRLDKVEAEVQI	12		NLCPFGEVFNA	11
		LREFVFKNIDGY	12		SFELLHAPATV	11
		KRSFIEDLLFNK	12		LEPLVDLPIGI	11
		KRISNCVADYSV	12		FIAGLIAIVMV	11
		INITRFQTLLAL	12		GYHLMSFPQSA	11
		LITGRLQSLQTY	12		KVTLADAGFIK	11
		SIVRFPNITNLC	12		VRQIAPGQTGK	11
		TEVPVAIHADQL	12		KCTLKSFTVEK	11
		YEPQIITTDNTF	12		VLNDILSRLDK	11
		AENSVAYSNNSI	12		GINASVVNIQK	11
		REFVFKNIDGYF	12		TTEILPVSMTK	11
		FEYVSQPFLMDL	12		VKQIYKTPPIK	11
		ASTEKSNIIRGW	12		AIHVSGTNGTK	11
		SALLAGTITSGW	12		KMSECVLGQSK	11
		YSNNSIAIPTNF	12		SLSSTASALGK	11
		SFPQSAPHGVVF	12		IVNNATNVVIK	11
		RSSVLHSTQDLF	12		RSFIEDLLFNK	11
					IANQFNSAIGK	11
					ALTGIAVEQDK	11
					LFLPFFSNVTW	11
					RVYSSANNCTF	11
					YYPDKVFRSSV	11
					PFGEVFNATRF	11
					YVGYLQPRTFL	11
					TFEYVSQPFLM	11
					VYSSANNCTFE	11
					TQLPPAYTNSF	11
					EYVSQPFLMDL	11
					WRVYSTGSNVF	11
					VTYVPAQEKNF	11
					DYSVLYNSASF	11
					VYFASTEKSNI	11
					QYIKWPWYIWL	11
					YEQYIKWPWYI	11
					IYSKHTPINLV	11
					TYVPAQEKNFT	11
					QIYKTPPIKDF	11
					VFKNIDGYFKI	11
					VLYNSASFSTF	11
					NCYFPLQSYGF	11
					IYKTPPIKDFG	11
					YQPYRVVVLSF	11
					VVIGIVNNTVY	11
					YPDKVFRSSVL	11
					TPCSFGGVSVI	11
					RVQPTESIVRF	11
					KPSKRSFIEDL	11
					IPIGAGICASY	11
					LPQGFSALEPL	11
					AVRDPQTLEIL	11
					IPFAMQMAYRF	11
					LQIPFAMQMAY	11
					YGFQPTNGVGY	11
					GQTGKIADYNY	11
					TRFASVYAWNR	11
					TRFQTLLALHR	11
					FRVQPTESIVR	11
					TRGVYYPDKVF	11
					NITRFQTLLAL	11
					NATRFASVYAW	11
					IRASANLAATK	11
					KRVDFCGKGYH	11
					KRSFIEDLLFN	11
					VRFPNITNLCP	11
					GRLQSLQTYVT	11
					SKRSFIEDLLF	11
					YRFNGIGVTQN	11
					VRDLPQGFSAL	11
					KHTPINLVRDL	11
					DRLITGRLQSL	11
					IEDLLFNKVTL	11
					KFDEDDSEPVL	11
					NEVAKNLNESL	11
					YENQKLIANQF	11
					RAAEIRASANL	11
					VEQDKNTQEVF	11
					QEKNFTTAPAI	11
					LEILDITPCSF	11
					AEIRASANLAA	11
					VEAEVQIDRLI	11
					AIHADQLTPTW	11
					STEKSNIIRGW	11
					GVYYHKNNKSW	11
					ITNLCPFGEVF	11
					SNNSIAIPTNF	11
					ALLAGTITSGW	11
					YLTPGDSSSGW	11
					SSSGWTAGAAAY	12
					VTLADAGFIKQY	12
					DSKVGGNYNYLY	12
					AYTNSFTRGVYY	12
					DSTECSNLLLQY	12
					LTDEMIAQYTSA	12
					QSKRVDFCGKGY	12
					FQFCNDPFLGVY	12
					SMTKTSVDCTMY	12
					YTNSFTRGVYYP	12
					CLIGAEHVNNSY	12
					TMSLGAENSVAY	12
					VFKNIDGYFKIY	12
					SNNLDSKVGGNY	12
					GTHWFVTQRNFY	12
					LLTDEMIAQYTS	12
					ESLIDLQELGKY	12
					STECSNLLLQYG	12
					ALEPLVDLPIGI	12
					VLNDILSRLDKV	12
					FGTTLDSKTQSL	12
					KLNDLCFTNVYA	12
					QLSSNFGAISSV	12
					ISSVLNDILSRL	12
					ALDPLSETKCTL	12
					KLQDVVNQNAQA	12
					VTTEILPVSMTK	12
					SVLNDILSRLDK	12
					QVKQIYKTPPIK	12
					LIANQFNSAIGK	12
					LLHAPATVCGPK	12
					YLYRLFRKSNLK	12
					TWRVYSTGSNVF	12
					SYECDIPIGAGI	12
					LYENQKLIANQF	12
					YYVGYLQPRTFL	12
					TFGAGAALQIPF	12
					VYFASTEKSNII	12
					RFPNITNLCPFG	12
					REGVFVSNGTHW	12
					LFLPFFSNVTWF	12
					VYYPDKVFRSSV	12
					VGGNYNYLYRLF	12
					KYEQYIKWPWYI	12
					RFNGIGVTQNVL	12
					DIPIGAGICASY	12
					APAICHDGKAHF	12
					LPDPSKPSKRSF	12
					APHGVVFLHVTY	12
					RTQLPPAYTNSF	12
					FPQSAPHGVVFL	12
					TQEVFAQVKQIY	12
					SYGFQPTNGVGY	12
					KQIYKTPPIKDF	12
					ARSVASQSIIAY	12
					YRFNGIGVTQNV	12
					FRVQPTESIVRF	12
					TRFASVYAWNRK	12
					KRFDNPVLPFND	12
					GTKRFDNPVLPF	12
					TRGVYYPDKVFR	12
					ESIVRFPNITNL	12
					SRLDKVEAEVQI	12
					LREFVFKNIDGY	12
					KRSFIEDLLFNK	12
					KRISNCVADYSV	12
					INITRFQTLLAL	12
					LITGRLQSLQTY	12
					SIVRFPNITNLC	12
					TEVPVAIHADQL	12
					YEPQIITTDNTF	12
					AENSVAYSNNSI	12
					REFVFKNIDGYF	12
					FEYVSQPFLMDL	12
					ASTEKSNIIRGW	12
					SALLAGTITSGW	12
					YSNNSIAIPTNF	12
					RSSVLHSTQDLF	12
